# SAR324 and related lineages are associated with the evolutionary history and origins of dsr-mediated sulfur oxidation

**DOI:** 10.1101/2024.01.30.576480

**Authors:** Katherine M. Klier, Cody Martin, Marguerite V. Langwig, Karthik Anantharaman

## Abstract

Microorganisms play vital roles in sulfur cycling through the oxidation of elemental sulfur and reduction of sulfite. These metabolisms are catalyzed by dissimilatory sulfite reductases (dsr) which function in the reductive (dsr) or reverse, oxidative direction (rdsr). Dsr-based sulfite reduction is an ancient metabolism and has been proposed to fuel energy metabolism in some of Earth’s earliest microorganisms. Conversely, sulfur oxidation is believed to have evolved later in association with the widespread availability of oxygen on Earth. Organisms are generally believed to carry out either the reductive *or* oxidative pathway, yet a subset of bacterial phyla have recently been discovered with gene combinations that implicate them in both pathways. A comprehensive global investigation into the metabolisms of these phyla regarding dsr can shed light on the evolutionary underpinnings of sulfur metabolism but is currently lacking. In this study, we selected one of these phyla, the abundant and metabolically versatile candidate phylum SAR324, to study the ecology and evolution of dsr and rdsr. We confirmed that phylogenetically, environmentally, and geographically diverse SAR324 contained dsr, rdsr, or both. Comprehensive phylogenetic analyses with other dsr-encoding bacterial and archaeal phyla revealed that organisms encoding both dsr and rdsr genes are constrained to a few phyla, which we term “transitionary clades for sulfur oxidation”, and these phyla are phylogenetically positioned at the interface between well-defined oxidative and reductive bacterial clades. Together, this research suggests that SAR324 and other transitionary clades are associated with the evolutionary history and origins of the reverse dsr pathway in bacteria.
