## Supplemental Table 1 for "SAR324 and related lineages are associated with the evolutionary history and origins of dsr-mediated sulfur oxidation"

### Sheet: Caption
Supplemental Table 1. SAR324 genome identifiers and metadata. Includes annoations for prescence/absence of dsrAB genes in each genome

### Sheet: SAR324 Metadata
Genome Identifier	DsrA Present	DsrB Present	Environment	Latitiude	Longitude	NCBI Biostudy
GCA_001783695.1	yes	yes	Subsurface metagenome; Rifle well CD01 at 16ft depth	39.5369	-107.783	PRJNA288027
GCA_001783655.1	yes	yes	Subsurface metagenome; Rifle well CD01 at 16ft depth	39.5369	-107.783	PRJNA288027
GCA_001783715.1	yes	yes	Subsurface metagenome; Rifle well CD01 at 16ft depth	39.5369	-107.783	PRJNA288027
GCA_001781945.1	yes	yes	Subsurface metagenome; Rifle well CD01 at 16ft depth	39.5369	-107.783	PRJNA288027
GCA_018651875.1	yes	yes	Marine metagenome; Hypoxic seawater; depth=10-200m	48.36	-123.3	PRJNA630981
GCA_018829445.1	yes	yes	Groundwater metagenome; Groundwater; depth=448.35	57.264	16.3936	PRJNA627556
GCA_018830885.1	yes	yes	Groundwater metagenome; Groundwater; depth=448.35	57.264	16.3936	PRJNA627556
GCA_013203875.1	yes	yes	Aquatic metagenome; Saline lake	82.59	-75.26	PRJNA616293
GCA_018645005.1	yes	yes	Marine metagenome; Hypoxic seawater; depth=10-200m	48.36	-123.3	PRJNA630981
GCA_018693585.1	yes	yes	Marine metagenome; Hypoxic seawater; depth = 100-200m	48.33	-123.32	PRJNA630981
GCA_018676595.1	yes	yes	Marine metagenome; Hypoxic seawater; depth=10-200m	48.36	-123.3	PRJNA630981
GCA_018657905.1	yes	yes	Marine metagenome; Hypoxic seawater; depth=100-200m	48.36	-123.3	PRJNA630981
GCA_018668335.1	yes	yes	Marine metagenome; Hypoxic seawater; depth=10-200m	48.36	-123.3	PRJNA630981
GCA_018651965.1	yes	yes	Marine metagenome; Hypoxic seawater; depth=10-200m	48.36	-123.3	PRJNA630981
GCA_015231825.1	yes	yes	Sediment Metagenome; Sediments	-36.2341	150.068	PRJNA400260
GCA_002328985.1	yes	yes	Marine metagenome; Saline water	N/A	N/A	PRJNA348753
GCA_002725895.1	yes	yes	Marine metagenome; Marine water sample, depth = 5-1000m	N/A	N/A	PRJNA391943
GCA_002327995.1	yes	yes	Marine Metagenome; Saline water	N/A	N/A	PRJNA348753
GCA_022447085.1	yes	yes	Marine plankton metagenome; Ocean water sample from Hawaii Ocean Time-series (HOT) cruises; depth = 500m	22.75	-158	PRJNA352737
GCA_004213175.1	yes	yes	Marine metagenome; Marine water	37.3536	-0.286194	PRJNA352798
GCA_018645085.1	yes	yes	Marine metagenome; Hypoxic seawater; depth=10-200m	48.36	-123.3	PRJNA630981
GCA_902513015.1	yes	yes	Single Amplified Genome; Marine water; Marine photic zone	-20.08	-70.8	PRJEB33281
GCA_003510845.1	yes	yes	Marine metagenome; Marine	N/A	N/A	PRJNA417962
GCA_014381795.1	yes	yes	Marine metagenome; Saline water; depth = 50-2000m	42.8967	30.6783	PRJNA649215
GCA_002500045.1	yes	yes	Marine Metagenome; Saline water	N/A	N/A	PRJNA348753
GCA_014382365.1	yes	yes	Marine metagenome; Marine water; depth = 50-2000 m	42.8967	30.6783	PRJNA649215
GCA_902513935.1	yes	yes	Single Amplified Genome; Marine water; Marine photic zone	-20.08	-70.8	PRJEB33281
GCA_029881655.1	yes	yes	Estuary metagenome; Estuarine Biome; Estuarine surface sediment; depth = 0-3cm	38.03	-122.152	PRJNA865744
GCA_029879595.1	yes	yes	Estuary metagenome; Estuarine Biome;Estuarine surface sediment, depth= 0-3cm	38.03	-122.152	PRJNA865744
GCA_029858135.1	yes	yes	Estuary Metagenome; Estuarine Biome; Estuarine surface sediment; depth = 0-3cm	38.0483	-121.935	PRJNA865744
GCA_002291585.1	yes	yes	Marine metagenome; Saline water	N/A	N/A	PRJNA348753
2739367740	No	No	Single Cell Genome; Marine	22.6617	157.977	N/A
GCA_000213335.2	No	No	Single cell; Seawater; South Atlantic sub-tropical gyre; depth = 800m	-12.5	-5	PRJNA66015
GCA_000224765.2	No	No	Single Cell Genome	N/A	N/A	PRJNA71321
GCA_001469005.2	No	No	Marine metagenome; Red Sea water column station 34; depth = 10m	18.58	40.743	PRJNA289734
GCA_001627675.1	No	No	Marine Metagenome; Red Sea water column Station 34; depth = 25m	18.58	40.743	PRJNA289734
GCA_001627685.1	No	No	Marine metagenome; Red Sea water colum station 22; depth = 50m	17.996	39.799	PRJNA289734
GCA_001627755.1	No	No	Marine Metagenome; Red Sea water column Station 34; depth = 258m	18.58	40.743	PRJNA289734
GCA_001627765.1	No	No	Marine Metagenome; Red Sea water column Station 22; depth = 200m	17.996	39.799	PRJNA289734
GCA_001627795.1	No	No	Marine Metagenome; Red Sea water column Station 22; depth = 500m	17.996	39.799	PRJNA289734
GCA_001627815.1	No	No	Marine Metagenome; Red Sea water column Station 91; depth = 500m	20.525	38.781	PRJNA289734
GCA_001627835.1	No	No	Marine Metagenome; Red Sea water column Station 169; depth = 500m	25.772	36.116	PRJNA289734
GCA_001627845.1	No	No	Marine metagenome; Red Sea water column station 192; depth 500m	27.897	34.507	PRJNA289734
GCA_001627865.1	No	No	Marine Metagenome; Red Sea water column Station 108; depth = 500m	22.046	37.929	PRJNA289734
GCA_001627895.1	No	No	Marine metagenome; Red Sea water column station 169; depth = 50m	25.772	36.116	PRJNA289734
GCA_001627915.1	No	No	Marine Metagenome; Red Sea water column Station 22; depth = 25m	17.996	39.799	PRJNA289734
GCA_001627955.1	No	No	Marine metagenome; Red Sea water column station 108; depth = 200m	22.046	37.929	PRJNA289734
GCA_001627975.1	No	No	Marine metagenome; Red Sea water column station 34; depth = 200m	18.58	40.743	PRJNA289734
GCA_002082295.1	No	No	Marine Metagenome; Hydrothermal plume and surrounding marine water	-15.16	-13.35	PRJNA276313
GCA_002082305.1	No	No	Marine metagenome; Hydrothermal plume and surrounding marine water	-15.16	-13.35	PRJNA276313
GCA_002082535.1	No	No	Marine Metagenome; Hydrothermal plume and surrounding marine water	-15.16	-13.35	PRJNA276313
GCA_002313905.1	No	No	Marine metagenome; Saline water	N/A	N/A	PRJNA348753
GCA_002401295.1	No	No	Marine metagenome; Subsurface aquifer; depth = 70-332	N/A	N/A	PRJNA391950
GCA_002420365.1	No	No	Marine metagenome; Saline water	N/A	N/A	PRJNA348753
GCA_002683655.1	No	No	Marine metagenome; depth = 5-1000m	N/A	N/A	PRJNA391943
GCA_002683785.1	No	No	Marine metagenome; depth = 5-1000m	N/A	N/A	PRJNA289734
GCA_002684675.1	No	No	Marine metagenome; Marine pelagic biome; depth=5-1000m	N/A	N/A	PRJNA391943
GCA_002685535.1	No	No	Marine metagenome; Pacific Ocean; depth = 5-1000m	N/A	N/A	PRJNA391943
GCA_002685875.1	No	No	Marine metagenome; Marine pelagic biome; depth = 5-1000m	N/A	N/A	PRJNA391943
GCA_002687455.1	No	No	Marine metagenome; Marine pelagic biome; depth = 5-1000m	N/A	N/A	PRJNA391943
GCA_002689755.1	No	No	Marine metagenome; pelagic biome; depth = 5-1000m;	N/A	N/A	PRJNA391943
GCA_002690525.1	No	No	Marine metagenome; Marine pelagic biome; depth=5-1000m	N/A	N/A	PRJNA391943
GCA_002699765.1	No	No	Marine metagenome; Marine pelagic biome; depth = 5-1000m	N/A	N/A	PRJNA391943
GCA_002704555.1	No	No	Marine metagenome; Marine pelagic biome; depth = 5-1000m	N/A	N/A	PRJNA391943
GCA_002707655.1	No	No	Marine metagenome; Marine pelagic biome; depth = 5-1000m	N/A	N/A	PRJNA391943
GCA_002716165.1	No	No	Marine metagenome; Marine pelagic biome; depth = 5-1000m	N/A	N/A	PRJNA391943
GCA_002717425.1	No	No	Marine metagenome; Marine pelagic biome; depth = 5-1000m	N/A	N/A	PRJNA391943
GCA_002726945.1	No	No	Marine metagenome; Marine pelagic biome; depth=5-1000m	N/A	N/A	PRJNA391943
GCA_002753255.1	No	No	Sediment Metagenome; Sediments	-36.2341	150.068	PRJNA400260
GCA_002995645.1	No	No	Gut metagenome; host = Haliotis diversicolor	24.31	118.35	PRJNA432767
GCA_003212435.1	No	No	Single Cell; Ocean biome; Seawater, depth = 71.6m	17.4	-24.5	PRJNA445865
GCA_003541985.1	No	No	Marine metagenome	N/A	N/A	PRJNA417962
GCA_003973055.1	No	No	Hydrothermal vent metagenome; Hydrothermal vent	16.9613	144.868	PRJNA454888
GCA_003973095.1	No	No	Hydrothermal vent metagenome; Hydrothermal vent	16.9617	144.869	PRJNA454888
GCA_003973145.1	No	No	Hydrothermal vent metagenome; Hydrothermal vent	15.4816	144.597	PRJNA454888
GCA_003973155.1	No	No	Hydrothermal vent metagenome; Hydrothermal vent	18.2103	144.707	PRJNA454888
GCA_003973165.1	No	No	Hydrothermal vent metagenome; Hydrothermal vent	18.1826	144.72	PRJNA454888
GCA_003973175.1	No	No	Hydrothermal vent metagenome; Hydrothermal vent	18.2136	144.707	PRJNA454888
GCA_008081005.1	No	No	Marine metagenome; Marine pelagic biome; coastal seawater/estuary water	31.418	-81.293	PRJNA552566
GCA_009920825.1	No	No	Freshwater metagenome; Water samples from lakes and estuaries along the Chattahoochee River	N/A	N/A	PRJNA495371
GCA_011522785.1	No	No	coral reef metagenome; Metagenome assambled genome of coral reef seawater; inshore region Great Barrier Reef;coral reef seawater; host = plankton	-19.9326	146.519	PRJNA594068
GCA_011522845.1	No	No	coral reef metagenome; Metagenome assambled genome of coral reef seawater; inshore region Great Barrier Reef;coral reef seawater; host = plankton	-19.9326	146.519	PRJNA594068
GCA_012269725.1	No	No	Coral Reef metagenome; Seawater	N/A	N/A	PRJNA545004
GCA_012269845.1	No	No	Coral Reef metagenome; Seawater	N/A	N/A	PRJNA545004
GCA_012960405.1	No	No	Marine metagenome; Guaymas Basin Hydrothermal plume metagenome;	27.5158	-111.425	PRJNA522654
GCA_012963765.1	No	No	Marine Metagenome; Tui Malila Hydrothermal plume 10m	-21.99	-176.569	PRJNA522654
GCA_012963935.1	No	No	Marine Metagenome; Tui Malila Hydrothermal plume 10m	-21.99	-176.569	PRJNA522654
GCA_012964265.1	No	No	Marine metagenome; Tahi Moana Above plume background	-20.6821	-176.183	PRJNA522654
GCA_012964455.1	No	No	Marine metagenome; Tahi Moana Above plume background	-20.6821	-176.183	PRJNA522654
GCA_012964725.1	No	No	Marine metagenome; Mariner Hydrothermal plume 25m	-22.1803	-176.601	PRJNA522654
GCA_012965375.1	No	No	Marine metagenome; Kilo Moana Hydrothermal plume 60m	-20.0538	-176.134	PRJNA522654
GCA_012966305.1	No	No	Marine metagenome; Abe Hydrothermal plume 200m	-20.7612	-176.191	PRJNA522654
GCA_014238015.1	No	No	Marine metagnome; Pooled samples from sponge host and sea water;host=Vazella pourtalesii	N/A	N/A	PRJNA613976
GCA_014238675.1	No	No	Pooled samples from sponge host and sea water;host=Vazella pourtalesii	N/A	N/A	PRJNA613976
GCA_014238815.1	No	No	Marine metagenome; pooled samples from sponge host and sea water;host=Vazella pourtalesii	N/A	N/A	PRJNA613976
GCA_015231535.1	No	No	Sediment Metagenome; Sediments	37.198	96.8681	PRJNA400260
GCA_015231885.1	No	No	Sediment Metagenome; Sediments	-36.2341	150.068	PRJNA400260
GCA_015232315.1	No	No	Sediment Metagenome; Sediments	37.2837	96.8598	PRJNA400260
GCA_015660225.1	No	No	Hydrothermal vent metagenome; Guaymas Basin Hydrothermal plume metagenome	27.5158	-111.425	PRJNA488180
GCA_015663515.1	No	No	Hydrothermal vent metagenome; Tui Malila Hydrothermal plume 10m	-21.99	-176.569	PRJNA488180
GCA_015663635.1	No	No	Hydrothermal vent metagenome; Abe Hydrothermal plume 200m	-20.7612	-176.191	PRJNA488180
GCA_015664175.1	No	No	Hydrothermal vent metagnome; Tahi Moana Above plume background	-20.6821	-176.183	PRJNA488180
GCA_015664815.1	No	No	Hydrothermal vent metagenome; Kilo Moana Hydrothermal plume 60m	-20.0538	-176.134	PRJNA488180
GCA_016199125.1	No	No	Groundwater metagenome; Groundwater planktonic microbiome; groundwater; depth=<100m	37.6619	-121.115	PRJNA640378
GCA_016204605.1	No	No	Groundwater metagenome; Groundwater planktonic microbiome; groundwater; depth=<100m	37.6619	-121.115	PRJNA640378
GCA_016735295.1	No	No	Annelid metagenome; Marine cold seep biome;depth= 543 m;methane clathrate;host = Sirsoe methanicola	27.7459	-91.221947	PRJNA689840
GCA_016763035.1	No	No	Subsurface metagenome; Marine benthic biome; formation fluids from subseafloor aquifer collected in 2012 through 2014; 90-210mbsf	22.78	-46.09	PRJNA391950
GCA_016764275.1	No	No	Subsurface metagenome; Marine benthic biome; formation fluids from subseafloor aquifer collected in 2012 through 2014; 90-210mbsf	22.78	-46.09	PRJNA391950
GCA_016764995.1	No	No	Subsurface metagenome; Marine benthic biome; formation fluids from subseafloor aquifer collected in 2012 through 2014; 90-210mbsf	22.78	-46.09	PRJNA391950
GCA_016784405.1	No	No	Aquatic metagenome; Brackish water; depth = 150m	43.1555	28.0054	PRJNA638805
GCA_017855255.1	No	No	Aquatic Metagenome; estuarine water; depth = 1.81m	37.0306	-76.0464	PRJNA699965
GCA_017856195.1	No	No	Aquatic metagenome; estuarine water; depth = 1.29m	37.5161	-76.1223	PRJNA699965
GCA_017859435.1	No	No	Aquatic metagenome; estuarine water; depth = 1.62m	38.8487	-75.1075	PRJNA699965
GCA_018263475.1	No	No	Marine metagenome; Marine brine pool; depth = 2770.61	19.61	38.73	PRJNA593704
GCA_018649395.1	No	No	Marine metagenome; hypoxic seawater; depth =10-200 m	48.36	-123.3	PRJNA630981
GCA_018653715.1	No	No	Marine metagenome; hypoxic seawater; depth =100-200 m	48.36	-123.3	PRJNA630981
GCA_018657945.1	No	No	Marine metagenome; hypoxic seawater; depth =100-200 m	48.36	-123.3	PRJNA630981
GCA_018660075.1	No	No	Marine metagenome; hypoxic seawater; depth =10-200 m	48.36	-123.3	PRJNA630981
GCA_018665405.1	No	No	Marine metagenome; hypoxic seawater; depth =10-200 m	48.36	-123.3	PRJNA630981
GCA_018670705.1	No	No	Marine metagenome; hypoxic seawater; depth =10-200 m	48.36	-123.3	PRJNA630981
GCA_018696795.1	No	No	Marine metagenome; Marine biome; hypoxic seawater; depth=10-200m	48.36	-123.3	PRJNA630981
GCA_018699975.1	No	No	Marine metagenome; Marine biome; hypoxic seawater; depth=10-200m	48.36	-123.3	PRJNA630981
GCA_022447745.1	No	No	Marine plankton metagenome; Ocean water sample from Hawaii Ocean Time-series (HOT) cruises; depth = 150m	22.75	-158	PRJNA352737
GCA_022447845.1	No	No	Marine plankton metagenome; Ocean water sample from Hawaii Ocean Time-series (HOT) cruises; depth = 175m	22.75	-158	PRJNA352737
GCA_022447965.1	No	No	Marine plankton metagenome; Ocean water sample from Hawaii Ocean Time-series (HOT) cruises; depth = 150m	22.75	-158	PRJNA352737
GCA_022447985.1	No	No	Marine plankton metagenome; Ocean water sample from Hawaii Ocean Time-series (HOT) cruises; depth = 175m	22.75	-158	PRJNA352737
GCA_022448015.1	No	No	Marine plankton metagenome; Ocean water sample from Hawaii Ocean Time-series (HOT) cruises; depth = 200m	22.75	-158	PRJNA352737
GCA_022448045.1	No	No	Marine plankton metagenome; Ocean water sample from Hawaii Ocean Time-series (HOT) cruises; depth = 4000m	22.75	-158	PRJNA352737
GCA_022448115.1	No	No	Marine plankton metagenome; Ocean water sample from Hawaii Ocean Time-series (HOT) cruises; depth = 175m	22.75	-158	PRJNA352737
GCA_022448485.1	No	No	Marine plankton metagenome; Ocean water sample from Hawaii Ocean Time-series (HOT) cruises; depth = 175m	22.75	-158	PRJNA352737
GCA_022448565.1	No	No	Marine plankton metagenome; Ocean water sample from Hawaii Ocean Time-series (HOT) cruises; depth = 4000m	22.75	-158	PRJNA352737
GCA_022448705.1	No	No	Marine plankton metagenome; Ocean water sample from Hawaii Ocean Time-series (HOT) cruises; depth = 200m	22.75	-158	PRJNA352737
GCA_022448735.1	No	No	Marine plankton metagenome; Ocean water sample from Hawaii Ocean Time-series (HOT) cruises; depth = 4000m	22.75	-158	PRJNA352737
GCA_022560475.1	No	No	Marine sediment metagenome; Deep-sea sediment; ;depth=7143m	11.602	142.228	PRJNA635214
GCA_022566195.1	No	No	Marine sediment metagenome; Deep-sea sediment; depth=10911m	11.325	142.189	PRJNA635214
GCA_022571435.1	No	No	Marine sediment metagenome; Deep-sea sediment;depth=7143m	11.602	142.228	PRJNA635214
GCA_022572825.1	No	No	Marine sediment metagenome; Deep-sea sediment; depth=7850m	11.091	142.073	PRJNA635214
GCA_022573975.1	No	No	Marine sediment metagenome; Deep-sea sediment;depth=10909m	11.327	142.194	PRJNA635214
GCA_022574035.1	No	No	Marine sediment metagenome; Deep-sea sediment;depth=7850m	11.091	142.073	PRJNA635214
GCA_022574555.1	No	No	Marine sediment metagenome; Deep-sea sediment;depth=10953m	11.328	142.202	PRJNA635214
GCA_029858505.1	No	No	estuary metagenome; Estuarine surface sediment; depth = 0-3cm	38.0483	-121.935	PRJNA865744
GCA_902561915.1	No	No	Marine metagenome; Marine photic zone; Marine water	23.75	-158	PRJEB33281
GCA_902588525.1	No	No	Marine metagenome; Marine photic zone; Marine water	17.4	-24.5	PRJEB33281
GCA_902611435.1	No	No	Marine metagenome; Marine water; Marine photic zone	31.07	-64.17	PRJEB33281
GCA_905182865.1	No	No	Marine metagenome; Seawater	N/A	N/A	PRJEB41592
GCA_913843415.1	No	No	Aquatic metagenome; Marine; water; abyssopelagic Ocean	47.994	37.034	PRJEB47084
GCA_913843425.1	No	No	Aquatic metagenome; Marine; water; abyssopelagic Ocean	47.994	37.034	PRJEB47084
GCA_029858505.1	No	No	estuary metagenome; Estuarine surface sediment; depth = 0-3cm	38.0483	-121.935	PRJNA865744
GCA_001627735.1	No	No	Marine Metagenome; Red Sea water column Station 149; depth = 500m	23.604	37.054	PRJNA289734
GCA_002450295.1	No	No	Marine metagenome; Saline water	N/A	N/A	PRJNA348753
GCA_002730365.1	No	No	Marine metagenome; Marine pelagic biome; Marine water sample; depth=5-1000m	N/A	N/A	PRJNA391943
GCA_003506525.1	No	No	Marine metagenome	N/A	N/A	PRJNA417962
GCA_004213005.1	yes	No	Marine metagenome	37.3536	-0.286194	PRJNA352798
GCA_004213065.1	No	No	Marine metagenome	37.3536	0.286194	PRJNA352798
GCA_017855535.1	No	No	Aquatic Metagenome; Estuarine water; depth = 1.22m	37.1849	-76.1104	PRJNA699965
GCA_018657625.1	No	No	Marine metagenome; Hypoxic seawater; depth =100-200 m	48.36	-123.3	PRJNA630981
GCA_022425925.1	No	No	Seawater metagenome; Surface seawater; depth = 1m	-45.812	171.234	PRJNA801081
GCA_902562015.1	No	No	Marine metagenome; Marine photic zone; Marine water;	23.75	-158	PRJNA801081
GCA_902564345.1	No	No	Marine metagenome; Marine photic zone; Marine water;	23.75	-158	PRJEB33281
GCA_902575715.1	No	No	Marine metagenome; Marine photic zone; Marine water;	38.32	-68.87	PRJEB33281
GCA_902590435.1	No	No	Marine metagenome; Marine photic zone; Marine water;	17.4	-24.5	PRJEB33281
GCA_913843405.1	No	No	Aquatic metagenome; Abyssopelagic Ocean;	47.994	37.034	PRJEB47084
