## Supplemental File 13 for "SAR324 and related lineages are associated with the evolutionary history and origins of dsr-mediated sulfur oxidation": GCA_001783655.1_cleaned_dsr.cleaned.tsv

target_name	target_accession	query_name	query_accession	full_E-value	full_score	full_bias	dom_E-value	dom_score	dom_bias	exp	reg	clu	ov	env	dom	rep	inc	description
GCA_001783655.1_ASM178365v_MFNB01000001.1_9	-	dsrA	-	2.7e-196	649.2	0.0	3.1e-196	649.0	0.0	1.0	1	0	0	1	1	1	1	-
GCA_001783655.1_ASM178365v_MFNB01000001.1_8	-	dsrB	-	7.2e-174	574.8	0.2	8.1e-174	574.7	0.2	1.0	1	0	0	1	1	1	1	-
GCA_001783655.1_ASM178365v_MFNB01000001.1_10	-	dsrC_tusE	-	4e-49	163.0	0.1	4.4e-49	162.8	0.1	1.0	1	0	0	1	1	1	1	-
GCA_001783655.1_ASM178365v_MFNB01000001.1_7	-	dsrD	-	1.2e-23	80.6	0.1	1.3e-23	80.5	0.1	1.0	1	0	0	1	1	1	1	-
GCA_001783655.1_ASM178365v_MFNB01000053.1_20	-	dsrE_protein.alignment	-	3.2e-60	198.6	0.0	3.6e-60	198.5	0.0	1.0	1	0	0	1	1	1	1	-
GCA_001783655.1_ASM178365v_MFNB01000053.1_19	-	dsrF_protein.alignment	-	2.2e-57	189.8	0.3	2.4e-57	189.7	0.3	1.0	1	0	0	1	1	1	1	-
GCA_001783655.1_ASM178365v_MFNB01000053.1_18	-	dsrH_protein.alignment	-	4.3e-43	143.0	0.0	4.7e-43	142.9	0.0	1.0	1	0	0	1	1	1	1	-
GCA_001783655.1_ASM178365v_MFNB01000001.1_2	-	dsrJ_protein.alignment	-	1.1e-42	142.7	3.7	1.2e-42	142.6	3.7	1.0	1	0	0	1	1	1	1	-
GCA_001783655.1_ASM178365v_MFNB01000001.1_3	-	dsrK	-	2.8e-275	911.0	0.1	3.7e-275	910.5	0.1	1.0	1	0	0	1	1	1	1	-
GCA_001783655.1_ASM178365v_MFNB01000043.1_24	-	DsrL	-	1.7e-219	727.1	0.2	2.1e-219	726.9	0.2	1.0	1	0	0	1	1	1	1	-
GCA_001783655.1_ASM178365v_MFNB01000001.1_4	-	dsrM_protein.alignment	-	3.5e-130	430.7	6.6	4.4e-130	430.4	6.6	1.0	1	0	0	1	1	1	1	-
GCA_001783655.1_ASM178365v_MFNB01000039.1_2	-	dsrP_protein.alignment	-	3.5e-165	547.0	25.9	3.9e-165	546.8	25.9	1.0	1	0	0	1	1	1	1	-
GCA_001783655.1_ASM178365v_MFNB01000001.1_5	-	dsrT_protein.alignment	-	1.4e-60	201.4	0.1	1.6e-60	201.2	0.1	1.0	1	0	0	1	1	1	1	-
