## Supplemental File 13 for "SAR324 and related lineages are associated with the evolutionary history and origins of dsr-mediated sulfur oxidation": GCA_001783695.1_cleaned_dsr.cleaned.tsv

target_name	target_accession	query_name	query_accession	full_E-value	full_score	full_bias	dom_E-value	dom_score	dom_bias	exp	reg	clu	ov	env	dom	rep	inc	description
GCA_001783695.1_ASM178369v_MFNE01000043.1_106	-	dsrA	-	9.9e-195	644.1	0.0	1.2e-194	643.9	0.0	1.0	1	0	0	1	1	1	1	-
GCA_001783695.1_ASM178369v_MFNE01000043.1_105	-	dsrB	-	2.1e-177	586.5	0.2	2.3e-177	586.4	0.2	1.0	1	0	0	1	1	1	1	-
GCA_001783695.1_ASM178369v_MFNE01000043.1_107	-	dsrC_tusE	-	1.3e-48	161.4	0.1	1.4e-48	161.2	0.1	1.0	1	0	0	1	1	1	1	-
GCA_001783695.1_ASM178369v_MFNE01000043.1_104	-	dsrD	-	3e-23	79.3	0.4	3.3e-23	79.2	0.4	1.0	1	0	0	1	1	1	1	-
GCA_001783695.1_ASM178369v_MFNE01000024.1_107	-	dsrE_protein.alignment	-	1.2e-56	187.1	0.0	1.4e-56	187.0	0.0	1.0	1	0	0	1	1	1	1	-
GCA_001783695.1_ASM178369v_MFNE01000024.1_108	-	dsrF_protein.alignment	-	4.2e-55	182.5	0.1	4.6e-55	182.3	0.1	1.0	1	0	0	1	1	1	1	-
GCA_001783695.1_ASM178369v_MFNE01000024.1_109	-	dsrH_protein.alignment	-	3.6e-40	133.7	0.0	4e-40	133.5	0.0	1.0	1	0	0	1	1	1	1	-
GCA_001783695.1_ASM178369v_MFNE01000043.1_99	-	dsrJ_protein.alignment	-	4e-44	147.4	0.6	4.5e-44	147.2	0.6	1.0	1	0	0	1	1	1	1	-
GCA_001783695.1_ASM178369v_MFNE01000043.1_100	-	dsrK	-	6.1e-271	896.7	0.0	8e-271	896.3	0.0	1.0	1	0	0	1	1	1	1	-
GCA_001783695.1_ASM178369v_MFNE01000006.1_115	-	DsrL	-	1.2e-234	777.2	0.0	1.3e-234	777.1	0.0	1.0	1	0	0	1	1	1	1	-
GCA_001783695.1_ASM178369v_MFNE01000043.1_101	-	dsrM_protein.alignment	-	9.8e-129	426.0	4.5	1.2e-128	425.7	4.5	1.0	1	0	0	1	1	1	1	-
GCA_001783695.1_ASM178369v_MFNE01000043.1_98	-	dsrO_protein.alignment	-	7e-113	373.6	3.0	7.8e-113	373.5	3.0	1.0	1	0	0	1	1	1	1	-
GCA_001783695.1_ASM178369v_MFNE01000043.1_97	-	dsrP_protein.alignment	-	1.3e-161	535.3	24.2	1.5e-161	535.1	24.2	1.0	1	0	0	1	1	1	1	-
GCA_001783695.1_ASM178369v_MFNE01000043.1_103	-	dsrR.fasta.alignment	-	1.3e-25	87.1	0.3	1.5e-25	86.8	0.3	1.0	1	0	0	1	1	1	1	-
GCA_001783695.1_ASM178369v_MFNE01000043.1_102	-	dsrT_protein.alignment	-	2.8e-44	148.3	0.0	3e-44	148.2	0.0	1.0	1	0	0	1	1	1	1	-
