## Supplemental File 13 for "SAR324 and related lineages are associated with the evolutionary history and origins of dsr-mediated sulfur oxidation": GCA_002291585.1_cleaned_dsr.cleaned.tsv

target_name	target_accession	query_name	query_accession	full_E-value	full_score	full_bias	dom_E-value	dom_score	dom_bias	exp	reg	clu	ov	env	dom	rep	inc	description
GCA_002291585.1_ASM229158v_DBAI01000004.1_4	-	dsrA	-	2.5e-178	590.5	0.1	2.9e-178	590.3	0.1	1.0	1	0	0	1	1	1	1	-
GCA_002291585.1_ASM229158v_DBAI01000004.1_5	-	dsrB	-	1.1e-170	564.7	0.7	1.3e-170	564.6	0.7	1.0	1	0	0	1	1	1	1	-
GCA_002291585.1_ASM229158v_DBAI01000004.1_3	-	dsrC_tusE	-	1.6e-44	148.6	0.1	1.8e-44	148.4	0.1	1.0	1	0	0	1	1	1	1	-
GCA_002291585.1_ASM229158v_DBAI01000356.1_4	-	dsrE_protein.alignment	-	2.5e-52	173.6	0.0	2.7e-52	173.5	0.0	1.0	1	0	0	1	1	1	1	-
GCA_002291585.1_ASM229158v_DBAI01000356.1_5	-	dsrF_protein.alignment	-	8.2e-55	181.9	0.7	9.2e-55	181.7	0.7	1.0	1	0	0	1	1	1	1	-
GCA_002291585.1_ASM229158v_DBAI01000356.1_6	-	dsrH_protein.alignment	-	2.1e-32	109.1	0.0	2.3e-32	109.0	0.0	1.0	1	0	0	1	1	1	1	-
GCA_002291585.1_ASM229158v_DBAI01000022.1_3	-	dsrJ_protein.alignment	-	2.9e-33	112.6	1.5	2.9e-33	112.6	1.5	2.1	2	0	0	2	2	1	1	-
GCA_002291585.1_ASM229158v_DBAI01000352.1_5	-	dsrJ_protein.alignment	-	2.9e-29	99.7	9.4	3.1e-29	99.6	9.4	1.0	1	0	0	1	1	1	1	-
GCA_002291585.1_ASM229158v_DBAI01000352.1_4	-	dsrK	-	2.8e-275	911.4	0.0	3.5e-275	911.0	0.0	1.0	1	0	0	1	1	1	1	-
GCA_002291585.1_ASM229158v_DBAI01000352.1_3	-	dsrM_protein.alignment	-	3.7e-123	408.1	11.6	4.3e-123	407.9	11.6	1.0	1	0	0	1	1	1	1	-
GCA_002291585.1_ASM229158v_DBAI01000352.1_7	-	dsrP_protein.alignment	-	3.3e-150	498.1	30.7	3.7e-150	497.9	30.7	1.0	1	0	0	1	1	1	1	-
GCA_002291585.1_ASM229158v_DBAI01000352.1_2	-	dsrT_protein.alignment	-	3.5e-32	109.3	0.1	4e-32	109.1	0.1	1.0	1	0	0	1	1	1	1	-
