## Supplemental File 13 for "SAR324 and related lineages are associated with the evolutionary history and origins of dsr-mediated sulfur oxidation": GCA_002327995.1_cleaned_dsr.cleaned.tsv

target_name	target_accession	query_name	query_accession	full_E-value	full_score	full_bias	dom_E-value	dom_score	dom_bias	exp	reg	clu	ov	env	dom	rep	inc	description
GCA_002327995.1_ASM232799v_DCWP01000100.1_17	-	dsrA	-	2.6e-178	590.5	0.1	3e-178	590.3	0.1	1.0	1	0	0	1	1	1	1	-
GCA_002327995.1_ASM232799v_DCWP01000100.1_16	-	dsrB	-	1.2e-170	564.7	0.7	1.3e-170	564.6	0.7	1.0	1	0	0	1	1	1	1	-
GCA_002327995.1_ASM232799v_DCWP01000100.1_18	-	dsrC_tusE	-	1.6e-44	148.6	0.1	1.8e-44	148.4	0.1	1.0	1	0	0	1	1	1	1	-
GCA_002327995.1_ASM232799v_DCWP01000100.1_12	-	dsrE_protein.alignment	-	2.5e-52	173.6	0.0	2.8e-52	173.5	0.0	1.0	1	0	0	1	1	1	1	-
GCA_002327995.1_ASM232799v_DCWP01000100.1_11	-	dsrF_protein.alignment	-	8.4e-55	181.9	0.7	9.4e-55	181.7	0.7	1.0	1	0	0	1	1	1	1	-
GCA_002327995.1_ASM232799v_DCWP01000100.1_10	-	dsrH_protein.alignment	-	1.6e-32	109.6	0.0	1.7e-32	109.5	0.0	1.0	1	0	0	1	1	1	1	-
GCA_002327995.1_ASM232799v_DCWP01000066.1_5	-	dsrJ_protein.alignment	-	5.7e-43	144.0	3.5	6.2e-43	143.9	3.5	1.0	1	0	0	1	1	1	1	-
GCA_002327995.1_ASM232799v_DCWP01000261.1_6	-	dsrJ_protein.alignment	-	4.6e-33	112.0	1.3	4.6e-33	112.0	1.3	2.1	2	0	0	2	2	1	1	-
GCA_002327995.1_ASM232799v_DCWP01000066.1_4	-	dsrK	-	1.8e-280	928.5	0.0	2.3e-280	928.2	0.0	1.0	1	0	0	1	1	1	1	-
GCA_002327995.1_ASM232799v_DCWP01000100.1_5	-	dsrK	-	2.9e-275	911.4	0.0	3.7e-275	911.0	0.0	1.0	1	0	0	1	1	1	1	-
GCA_002327995.1_ASM232799v_DCWP01000100.1_15	-	DsrL	-	4.5e-228	756.0	2.9	4.9e-228	755.8	2.9	1.0	1	0	0	1	1	1	1	-
GCA_002327995.1_ASM232799v_DCWP01000066.1_3	-	dsrM_protein.alignment	-	1.5e-126	419.2	7.0	1.8e-126	419.0	7.0	1.0	1	0	0	1	1	1	1	-
GCA_002327995.1_ASM232799v_DCWP01000100.1_6	-	dsrM_protein.alignment	-	3.8e-123	408.1	11.6	4.4e-123	407.9	11.6	1.0	1	0	0	1	1	1	1	-
GCA_002327995.1_ASM232799v_DCWP01000066.1_6	-	dsrO_protein.alignment	-	1.8e-111	369.4	2.2	2.2e-111	369.1	2.2	1.0	1	0	0	1	1	1	1	-
GCA_002327995.1_ASM232799v_DCWP01000100.1_3	-	dsrO_protein.alignment	-	3.3e-109	362.0	4.5	3.9e-109	361.7	4.5	1.0	1	0	0	1	1	1	1	-
GCA_002327995.1_ASM232799v_DCWP01000066.1_7	-	dsrP_protein.alignment	-	2e-157	521.9	28.6	2.2e-157	521.8	28.6	1.0	1	0	0	1	1	1	1	-
GCA_002327995.1_ASM232799v_DCWP01000100.1_2	-	dsrP_protein.alignment	-	3.4e-150	498.1	30.7	3.8e-150	497.9	30.7	1.0	1	0	0	1	1	1	1	-
GCA_002327995.1_ASM232799v_DCWP01000066.1_2	-	dsrT_protein.alignment	-	5.8e-37	124.9	0.0	6.6e-37	124.7	0.0	1.0	1	0	0	1	1	1	1	-
GCA_002327995.1_ASM232799v_DCWP01000100.1_7	-	dsrT_protein.alignment	-	2.5e-27	93.5	0.0	2.7e-27	93.4	0.0	1.0	1	0	0	1	1	1	1	-
