## Supplemental File 13 for "SAR324 and related lineages are associated with the evolutionary history and origins of dsr-mediated sulfur oxidation": GCA_002328985.1_cleaned_dsr.cleaned.tsv

target_name	target_accession	query_name	query_accession	full_E-value	full_score	full_bias	dom_E-value	dom_score	dom_bias	exp	reg	clu	ov	env	dom	rep	inc	description
GCA_002328985.1_ASM232898v_DCXK01000037.1_17	-	dsrA	-	2.6e-178	590.5	0.1	3e-178	590.3	0.1	1.0	1	0	0	1	1	1	1	-
GCA_002328985.1_ASM232898v_DCXK01000037.1_18	-	dsrB	-	1.2e-170	564.7	0.7	1.3e-170	564.6	0.7	1.0	1	0	0	1	1	1	1	-
GCA_002328985.1_ASM232898v_DCXK01000037.1_16	-	dsrC_tusE	-	1.7e-44	148.6	0.1	1.9e-44	148.4	0.1	1.0	1	0	0	1	1	1	1	-
GCA_002328985.1_ASM232898v_DCXK01000037.1_22	-	dsrE_protein.alignment	-	2.6e-52	173.6	0.0	2.9e-52	173.5	0.0	1.0	1	0	0	1	1	1	1	-
GCA_002328985.1_ASM232898v_DCXK01000037.1_23	-	dsrF_protein.alignment	-	8.5e-55	181.9	0.7	9.6e-55	181.7	0.7	1.0	1	0	0	1	1	1	1	-
GCA_002328985.1_ASM232898v_DCXK01000037.1_24	-	dsrH_protein.alignment	-	2.1e-32	109.2	0.0	2.3e-32	109.1	0.0	1.0	1	0	0	1	1	1	1	-
GCA_002328985.1_ASM232898v_DCXK01000082.1_5	-	dsrJ_protein.alignment	-	3e-33	112.6	1.5	3e-33	112.6	1.5	2.1	2	0	0	2	2	1	1	-
GCA_002328985.1_ASM232898v_DCXK01000037.1_30	-	dsrJ_protein.alignment	-	3e-29	99.7	9.4	3.2e-29	99.6	9.4	1.0	1	0	0	1	1	1	1	-
GCA_002328985.1_ASM232898v_DCXK01000037.1_29	-	dsrK	-	2.9e-275	911.4	0.0	3.7e-275	911.0	0.0	1.0	1	0	0	1	1	1	1	-
GCA_002328985.1_ASM232898v_DCXK01000037.1_19	-	DsrL	-	4.5e-228	756.0	2.9	5e-228	755.8	2.9	1.0	1	0	0	1	1	1	1	-
GCA_002328985.1_ASM232898v_DCXK01000037.1_28	-	dsrM_protein.alignment	-	3.9e-123	408.1	11.6	4.5e-123	407.9	11.6	1.0	1	0	0	1	1	1	1	-
GCA_002328985.1_ASM232898v_DCXK01000037.1_31	-	dsrO_protein.alignment	-	2.7e-109	362.3	4.2	3.3e-109	362.0	4.2	1.0	1	0	0	1	1	1	1	-
GCA_002328985.1_ASM232898v_DCXK01000037.1_32	-	dsrP_protein.alignment	-	3.5e-150	498.1	30.7	3.9e-150	497.9	30.7	1.0	1	0	0	1	1	1	1	-
GCA_002328985.1_ASM232898v_DCXK01000037.1_27	-	dsrT_protein.alignment	-	3.7e-32	109.3	0.1	4.2e-32	109.1	0.1	1.0	1	0	0	1	1	1	1	-
