## Supplemental File 13 for "SAR324 and related lineages are associated with the evolutionary history and origins of dsr-mediated sulfur oxidation": GCA_002500045.1_cleaned_dsr.cleaned.tsv

target_name	target_accession	query_name	query_accession	full_E-value	full_score	full_bias	dom_E-value	dom_score	dom_bias	exp	reg	clu	ov	env	dom	rep	inc	description
GCA_002500045.1_ASM250004v_DLRI01000066.1_10	-	dsrA	-	2.4e-178	590.5	0.1	2.7e-178	590.3	0.1	1.0	1	0	0	1	1	1	1	-
GCA_002500045.1_ASM250004v_DLRI01000066.1_9	-	dsrB	-	5.1e-170	562.5	0.7	5.6e-170	562.4	0.7	1.0	1	0	0	1	1	1	1	-
GCA_002500045.1_ASM250004v_DLRI01000066.1_11	-	dsrC_tusE	-	1.5e-44	148.6	0.1	1.7e-44	148.4	0.1	1.0	1	0	0	1	1	1	1	-
GCA_002500045.1_ASM250004v_DLRI01000066.1_5	-	dsrE_protein.alignment	-	1.3e-52	174.4	0.0	1.5e-52	174.3	0.0	1.0	1	0	0	1	1	1	1	-
GCA_002500045.1_ASM250004v_DLRI01000066.1_4	-	dsrF_protein.alignment	-	7.7e-55	181.9	0.7	8.7e-55	181.7	0.7	1.0	1	0	0	1	1	1	1	-
GCA_002500045.1_ASM250004v_DLRI01000066.1_3	-	dsrH_protein.alignment	-	1.9e-32	109.2	0.0	2.1e-32	109.1	0.0	1.0	1	0	0	1	1	1	1	-
GCA_002500045.1_ASM250004v_DLRI01000290.1_2	-	dsrJ_protein.alignment	-	2.3e-33	112.9	1.4	2.3e-33	112.9	1.4	2.1	2	0	0	2	2	1	1	-
GCA_002500045.1_ASM250004v_DLRI01000321.1_6	-	dsrJ_protein.alignment	-	2.7e-29	99.7	9.4	2.9e-29	99.6	9.4	1.0	1	0	0	1	1	1	1	-
GCA_002500045.1_ASM250004v_DLRI01000066.1_8	-	DsrL	-	4.1e-228	756.0	2.9	4.5e-228	755.8	2.9	1.0	1	0	0	1	1	1	1	-
GCA_002500045.1_ASM250004v_DLRI01000237.1_3	-	dsrM_protein.alignment	-	3.5e-123	408.1	11.6	4e-123	407.9	11.6	1.0	1	0	0	1	1	1	1	-
GCA_002500045.1_ASM250004v_DLRI01000321.1_5	-	dsrO_protein.alignment	-	2.5e-109	362.3	4.2	3e-109	362.0	4.2	1.0	1	0	0	1	1	1	1	-
GCA_002500045.1_ASM250004v_DLRI01000321.1_4	-	dsrP_protein.alignment	-	3.1e-150	498.1	30.7	3.5e-150	497.9	30.7	1.0	1	0	0	1	1	1	1	-
GCA_002500045.1_ASM250004v_DLRI01000237.1_2	-	dsrT_protein.alignment	-	3.3e-32	109.3	0.1	3.8e-32	109.1	0.1	1.0	1	0	0	1	1	1	1	-
