## Supplemental File 13 for "SAR324 and related lineages are associated with the evolutionary history and origins of dsr-mediated sulfur oxidation": GCA_002725895.1_cleaned_dsr.cleaned.tsv

target_name	target_accession	query_name	query_accession	full_E-value	full_score	full_bias	dom_E-value	dom_score	dom_bias	exp	reg	clu	ov	env	dom	rep	inc	description
GCA_002725895.1_ASM272589v_PBRK01000081.1_19	-	dsrA	-	9.8e-177	585.2	0.2	1.1e-176	585.0	0.2	1.0	1	0	0	1	1	1	1	-
GCA_002725895.1_ASM272589v_PBRK01000081.1_18	-	dsrB	-	1.1e-168	558.2	1.2	1.2e-168	558.1	1.2	1.0	1	0	0	1	1	1	1	-
GCA_002725895.1_ASM272589v_PBRK01000081.1_20	-	dsrC_tusE	-	1.6e-44	148.6	0.1	1.7e-44	148.4	0.1	1.0	1	0	0	1	1	1	1	-
GCA_002725895.1_ASM272589v_PBRK01000081.1_14	-	dsrE_protein.alignment	-	2.1e-51	170.6	0.0	2.3e-51	170.5	0.0	1.0	1	0	0	1	1	1	1	-
GCA_002725895.1_ASM272589v_PBRK01000081.1_13	-	dsrF_protein.alignment	-	1.5e-52	174.5	0.4	1.7e-52	174.4	0.4	1.0	1	0	0	1	1	1	1	-
GCA_002725895.1_ASM272589v_PBRK01000081.1_12	-	dsrH_protein.alignment	-	2.2e-32	109.1	0.0	2.4e-32	108.9	0.0	1.0	1	0	0	1	1	1	1	-
GCA_002725895.1_ASM272589v_PBRK01000081.1_6	-	dsrJ_protein.alignment	-	2.8e-29	99.7	9.4	3e-29	99.6	9.4	1.0	1	0	0	1	1	1	1	-
GCA_002725895.1_ASM272589v_PBRK01000081.1_7	-	dsrK	-	1.4e-274	909.0	0.0	1.8e-274	908.7	0.0	1.0	1	0	0	1	1	1	1	-
GCA_002725895.1_ASM272589v_PBRK01000081.1_17	-	DsrL	-	3.5e-227	752.9	3.7	3.9e-227	752.8	3.7	1.0	1	0	0	1	1	1	1	-
GCA_002725895.1_ASM272589v_PBRK01000081.1_8	-	dsrM_protein.alignment	-	6.3e-123	407.3	11.3	7.3e-123	407.1	11.3	1.0	1	0	0	1	1	1	1	-
GCA_002725895.1_ASM272589v_PBRK01000081.1_5	-	dsrO_protein.alignment	-	3.1e-109	362.0	4.5	3.7e-109	361.7	4.5	1.0	1	0	0	1	1	1	1	-
GCA_002725895.1_ASM272589v_PBRK01000081.1_4	-	dsrP_protein.alignment	-	3.2e-150	498.1	30.7	3.6e-150	497.9	30.7	1.0	1	0	0	1	1	1	1	-
GCA_002725895.1_ASM272589v_PBRK01000081.1_9	-	dsrT_protein.alignment	-	2.4e-27	93.5	0.0	2.6e-27	93.4	0.0	1.0	1	0	0	1	1	1	1	-
