## Supplemental File 13 for "SAR324 and related lineages are associated with the evolutionary history and origins of dsr-mediated sulfur oxidation": GCA_003510845.1_cleaned_dsr.cleaned.tsv

target_name	target_accession	query_name	query_accession	full_E-value	full_score	full_bias	dom_E-value	dom_score	dom_bias	exp	reg	clu	ov	env	dom	rep	inc	description
GCA_003510845.1_ASM351084v_DOKM01000045.1_18	-	dsrA	-	1.2e-171	567.6	0.3	1.4e-171	567.4	0.3	1.0	1	0	0	1	1	1	1	-
GCA_003510845.1_ASM351084v_DOKM01000045.1_17	-	dsrB	-	4.6e-162	535.6	0.1	5.5e-162	535.3	0.1	1.0	1	0	0	1	1	1	1	-
GCA_003510845.1_ASM351084v_DOKM01000045.1_19	-	dsrC_tusE	-	1.9e-43	144.3	0.0	2.1e-43	144.2	0.0	1.0	1	0	0	1	1	1	1	-
GCA_003510845.1_ASM351084v_DOKM01000045.1_13	-	dsrE_protein.alignment	-	5.2e-54	178.2	0.0	5.8e-54	178.0	0.0	1.0	1	0	0	1	1	1	1	-
GCA_003510845.1_ASM351084v_DOKM01000045.1_12	-	dsrF_protein.alignment	-	3.8e-58	191.8	1.5	4.3e-58	191.6	1.5	1.0	1	0	0	1	1	1	1	-
GCA_003510845.1_ASM351084v_DOKM01000045.1_11	-	dsrH_protein.alignment	-	3.4e-38	126.9	0.0	3.8e-38	126.7	0.0	1.0	1	0	0	1	1	1	1	-
GCA_003510845.1_ASM351084v_DOKM01000045.1_5	-	dsrJ_protein.alignment	-	4.8e-43	143.4	1.3	6.4e-43	143.0	1.3	1.2	1	0	0	1	1	1	1	-
GCA_003510845.1_ASM351084v_DOKM01000045.1_6	-	dsrK	-	4.4e-272	900.0	0.0	5.6e-272	899.6	0.0	1.0	1	0	0	1	1	1	1	-
GCA_003510845.1_ASM351084v_DOKM01000045.1_16	-	DsrL	-	1e-232	770.3	6.8	1.2e-232	770.2	6.8	1.0	1	0	0	1	1	1	1	-
GCA_003510845.1_ASM351084v_DOKM01000045.1_7	-	dsrM_protein.alignment	-	5e-129	426.5	5.0	5.9e-129	426.3	5.0	1.0	1	0	0	1	1	1	1	-
GCA_003510845.1_ASM351084v_DOKM01000045.1_4	-	dsrO_protein.alignment	-	4.3e-111	367.3	8.4	4.8e-111	367.1	8.4	1.0	1	0	0	1	1	1	1	-
GCA_003510845.1_ASM351084v_DOKM01000045.1_3	-	dsrP_protein.alignment	-	6.7e-157	519.3	29.9	7.5e-157	519.1	29.9	1.0	1	0	0	1	1	1	1	-
GCA_003510845.1_ASM351084v_DOKM01000045.1_8	-	dsrT_protein.alignment	-	6.9e-42	140.0	3.6	7.8e-42	139.9	3.6	1.0	1	0	0	1	1	1	1	-
