## Supplemental File 13 for "SAR324 and related lineages are associated with the evolutionary history and origins of dsr-mediated sulfur oxidation": GCA_004213175.1_cleaned_dsr.cleaned.tsv

target_name	target_accession	query_name	query_accession	full_E-value	full_score	full_bias	dom_E-value	dom_score	dom_bias	exp	reg	clu	ov	env	dom	rep	inc	description
GCA_004213175.1_ASM421317v_SHAT01000013.1_30	-	dsrA	-	3.9e-172	569.2	0.6	4.4e-172	569.1	0.6	1.0	1	0	0	1	1	1	1	-
GCA_004213175.1_ASM421317v_SHAT01000013.1_29	-	dsrB	-	4.8e-161	532.2	0.5	5.7e-161	531.9	0.5	1.0	1	0	0	1	1	1	1	-
GCA_004213175.1_ASM421317v_SHAT01000013.1_31	-	dsrC_tusE	-	2.5e-43	143.9	0.0	2.8e-43	143.7	0.0	1.0	1	0	0	1	1	1	1	-
GCA_004213175.1_ASM421317v_SHAT01000013.1_25	-	dsrE_protein.alignment	-	1.8e-53	176.4	0.1	2e-53	176.3	0.1	1.0	1	0	0	1	1	1	1	-
GCA_004213175.1_ASM421317v_SHAT01000013.1_24	-	dsrF_protein.alignment	-	2.3e-57	189.3	1.6	2.6e-57	189.1	1.6	1.0	1	0	0	1	1	1	1	-
GCA_004213175.1_ASM421317v_SHAT01000013.1_23	-	dsrH_protein.alignment	-	1.6e-36	121.5	0.0	1.8e-36	121.4	0.0	1.0	1	0	0	1	1	1	1	-
GCA_004213175.1_ASM421317v_SHAT01000013.1_18	-	dsrJ_protein.alignment	-	1.7e-41	138.4	0.6	2.4e-41	137.9	0.6	1.1	1	0	0	1	1	1	1	-
GCA_004213175.1_ASM421317v_SHAT01000013.1_19	-	dsrK	-	2.2e-274	907.5	0.0	2.9e-274	907.2	0.0	1.0	1	0	0	1	1	1	1	-
GCA_004213175.1_ASM421317v_SHAT01000013.1_28	-	DsrL	-	4.8e-231	764.9	4.9	5.3e-231	764.7	4.9	1.0	1	0	0	1	1	1	1	-
GCA_004213175.1_ASM421317v_SHAT01000013.1_20	-	dsrM_protein.alignment	-	1.6e-129	428.1	6.2	2e-129	427.8	6.2	1.1	1	0	0	1	1	1	1	-
GCA_004213175.1_ASM421317v_SHAT01000013.1_17	-	dsrO_protein.alignment	-	2.5e-111	368.1	6.4	2.7e-111	367.9	6.4	1.0	1	0	0	1	1	1	1	-
GCA_004213175.1_ASM421317v_SHAT01000013.1_16	-	dsrP_protein.alignment	-	3.5e-156	516.9	30.9	3.9e-156	516.8	30.9	1.0	1	0	0	1	1	1	1	-
GCA_004213175.1_ASM421317v_SHAT01000013.1_21	-	dsrT_protein.alignment	-	6.6e-43	143.4	3.6	7.4e-43	143.2	3.6	1.0	1	0	0	1	1	1	1	-
