## Supplemental File 13 for "SAR324 and related lineages are associated with the evolutionary history and origins of dsr-mediated sulfur oxidation": GCA_013203875.1_cleaned_dsr.cleaned.tsv

target_name	target_accession	query_name	query_accession	full_E-value	full_score	full_bias	dom_E-value	dom_score	dom_bias	exp	reg	clu	ov	env	dom	rep	inc	description
GCA_013203875.1_ASM1320387v_JABMPD010000868.1_13	-	dsrA	-	1.7e-183	607.6	0.2	2.2e-183	607.2	0.2	1.2	1	0	0	1	1	1	1	-
GCA_013203875.1_ASM1320387v_JABMPD010000868.1_12	-	dsrB	-	2.1e-173	573.8	0.3	2.3e-173	573.7	0.3	1.0	1	0	0	1	1	1	1	-
GCA_013203875.1_ASM1320387v_JABMPD010000868.1_14	-	dsrC_tusE	-	4.8e-48	160.0	0.1	5.3e-48	159.8	0.1	1.0	1	0	0	1	1	1	1	-
GCA_013203875.1_ASM1320387v_JABMPD010000868.1_11	-	dsrD	-	8.1e-19	65.6	0.5	9.6e-19	65.3	0.5	1.1	1	0	0	1	1	1	1	-
GCA_013203875.1_ASM1320387v_JABMPD010000868.1_4	-	dsrJ_protein.alignment	-	3.7e-40	135.0	8.8	6e-39	131.1	8.8	1.9	1	1	0	1	1	1	1	-
GCA_013203875.1_ASM1320387v_JABMPD010000868.1_5	-	dsrK	-	4.6e-279	923.9	0.1	5.8e-279	923.6	0.1	1.0	1	0	0	1	1	1	1	-
GCA_013203875.1_ASM1320387v_JABMPD010000868.1_8	-	DsrL	-	7.1e-221	732.2	3.5	8.6e-221	732.0	3.5	1.0	1	0	0	1	1	1	1	-
GCA_013203875.1_ASM1320387v_JABMPD010000868.1_6	-	dsrM_protein.alignment	-	1.7e-129	428.9	8.5	2.1e-129	428.6	8.5	1.1	1	0	0	1	1	1	1	-
GCA_013203875.1_ASM1320387v_JABMPD010000868.1_3	-	dsrO_protein.alignment	-	2.4e-107	355.9	3.5	2.7e-107	355.8	3.5	1.0	1	0	0	1	1	1	1	-
GCA_013203875.1_ASM1320387v_JABMPD010000868.1_2	-	dsrP_protein.alignment	-	4.1e-160	530.8	35.0	4.6e-160	530.6	35.0	1.0	1	0	0	1	1	1	1	-
GCA_013203875.1_ASM1320387v_JABMPD010000868.1_10	-	dsrR.fasta.alignment	-	1.5e-26	90.5	0.6	1.7e-26	90.3	0.6	1.0	1	0	0	1	1	1	1	-
GCA_013203875.1_ASM1320387v_JABMPD010000868.1_7	-	dsrT_protein.alignment	-	3.8e-62	207.0	2.3	4.1e-62	206.9	2.3	1.0	1	0	0	1	1	1	1	-
