## Supplemental File 13 for "SAR324 and related lineages are associated with the evolutionary history and origins of dsr-mediated sulfur oxidation": GCA_014381795.1_cleaned_dsr.cleaned.tsv

target_name	target_accession	query_name	query_accession	full_E-value	full_score	full_bias	dom_E-value	dom_score	dom_bias	exp	reg	clu	ov	env	dom	rep	inc	description
GCA_014381795.1_ASM1438179v_JACNKY010000205.1_3	-	dsrA	-	4.4e-172	569.2	0.4	5e-172	569.1	0.4	1.0	1	0	0	1	1	1	1	-
GCA_014381795.1_ASM1438179v_JACNKY010000205.1_2	-	dsrB	-	7.6e-161	531.7	0.2	9e-161	531.5	0.2	1.0	1	0	0	1	1	1	1	-
GCA_014381795.1_ASM1438179v_JACNKY010000205.1_4	-	dsrC_tusE	-	6.2e-43	142.8	0.0	6.9e-43	142.7	0.0	1.0	1	0	0	1	1	1	1	-
GCA_014381795.1_ASM1438179v_JACNKY010000062.1_2	-	dsrE_protein.alignment	-	1.6e-52	173.6	0.0	1.7e-52	173.4	0.0	1.0	1	0	0	1	1	1	1	-
GCA_014381795.1_ASM1438179v_JACNKY010000062.1_3	-	dsrF_protein.alignment	-	8.8e-58	190.8	1.7	9.9e-58	190.6	1.7	1.0	1	0	0	1	1	1	1	-
GCA_014381795.1_ASM1438179v_JACNKY010000062.1_4	-	dsrH_protein.alignment	-	7.4e-38	126.0	0.0	8.1e-38	125.8	0.0	1.0	1	0	0	1	1	1	1	-
GCA_014381795.1_ASM1438179v_JACNKY010000086.1_4	-	dsrJ_protein.alignment	-	1.2e-42	142.3	1.1	1.6e-42	141.9	1.1	1.1	1	0	0	1	1	1	1	-
GCA_014381795.1_ASM1438179v_JACNKY010000086.1_3	-	dsrK	-	1.7e-270	894.9	0.0	2.2e-270	894.5	0.0	1.0	1	0	0	1	1	1	1	-
GCA_014381795.1_ASM1438179v_JACNKY010000086.1_2	-	dsrM_protein.alignment	-	2.6e-130	430.9	7.5	3.2e-130	430.6	7.5	1.0	1	0	0	1	1	1	1	-
GCA_014381795.1_ASM1438179v_JACNKY010000040.1_3	-	dsrO_protein.alignment	-	3.3e-97	321.9	11.8	3.7e-97	321.8	11.8	1.0	1	0	0	1	1	1	1	-
GCA_014381795.1_ASM1438179v_JACNKY010000040.1_2	-	dsrP_protein.alignment	-	6.2e-157	519.6	29.7	6.9e-157	519.4	29.7	1.0	1	0	0	1	1	1	1	-
