## Supplemental File 13 for "SAR324 and related lineages are associated with the evolutionary history and origins of dsr-mediated sulfur oxidation": GCA_014382365.1_cleaned_dsr.cleaned.tsv

target_name	target_accession	query_name	query_accession	full_E-value	full_score	full_bias	dom_E-value	dom_score	dom_bias	exp	reg	clu	ov	env	dom	rep	inc	description
GCA_014382365.1_ASM1438236v_JACNJW010000050.1_48	-	dsrA	-	1.7e-171	567.6	2.2	2e-171	567.4	2.2	1.0	1	0	0	1	1	1	1	-
GCA_014382365.1_ASM1438236v_JACNJW010000050.1_47	-	dsrB	-	9.7e-163	538.2	0.4	1.1e-162	538.0	0.4	1.0	1	0	0	1	1	1	1	-
GCA_014382365.1_ASM1438236v_JACNJW010000050.1_49	-	dsrC_tusE	-	2.4e-44	147.6	0.0	2.7e-44	147.5	0.0	1.0	1	0	0	1	1	1	1	-
GCA_014382365.1_ASM1438236v_JACNJW010000050.1_43	-	dsrE_protein.alignment	-	7.5e-52	171.7	0.0	8.3e-52	171.5	0.0	1.0	1	0	0	1	1	1	1	-
GCA_014382365.1_ASM1438236v_JACNJW010000050.1_42	-	dsrF_protein.alignment	-	2.5e-57	189.7	2.7	2.8e-57	189.5	2.7	1.0	1	0	0	1	1	1	1	-
GCA_014382365.1_ASM1438236v_JACNJW010000050.1_41	-	dsrH_protein.alignment	-	9e-37	122.8	0.0	1e-36	122.6	0.0	1.0	1	0	0	1	1	1	1	-
GCA_014382365.1_ASM1438236v_JACNJW010000050.1_35	-	dsrJ_protein.alignment	-	1.3e-43	145.8	0.5	1.5e-43	145.5	0.5	1.1	1	0	0	1	1	1	1	-
GCA_014382365.1_ASM1438236v_JACNJW010000050.1_36	-	dsrK	-	1.2e-273	905.6	0.0	1.6e-273	905.2	0.0	1.0	1	0	0	1	1	1	1	-
GCA_014382365.1_ASM1438236v_JACNJW010000050.1_46	-	DsrL	-	1.9e-234	776.6	4.5	2.3e-234	776.3	4.5	1.0	1	0	0	1	1	1	1	-
GCA_014382365.1_ASM1438236v_JACNJW010000050.1_37	-	dsrM_protein.alignment	-	2e-129	428.3	9.6	2.5e-129	427.9	9.6	1.0	1	0	0	1	1	1	1	-
GCA_014382365.1_ASM1438236v_JACNJW010000050.1_34	-	dsrO_protein.alignment	-	2.4e-113	375.1	8.4	2.6e-113	375.0	8.4	1.0	1	0	0	1	1	1	1	-
GCA_014382365.1_ASM1438236v_JACNJW010000050.1_33	-	dsrP_protein.alignment	-	2.8e-157	521.0	28.3	3.1e-157	520.8	28.3	1.0	1	0	0	1	1	1	1	-
GCA_014382365.1_ASM1438236v_JACNJW010000050.1_38	-	dsrT_protein.alignment	-	6.2e-43	143.9	1.2	6.8e-43	143.8	1.2	1.0	1	0	0	1	1	1	1	-
