## Supplemental File 13 for "SAR324 and related lineages are associated with the evolutionary history and origins of dsr-mediated sulfur oxidation": GCA_015231825.1_cleaned_dsr.cleaned.tsv

target_name	target_accession	query_name	query_accession	full_E-value	full_score	full_bias	dom_E-value	dom_score	dom_bias	exp	reg	clu	ov	env	dom	rep	inc	description
GCA_015231825.1_ASM1523182v_JADGAV010000013.1_69	-	dsrA	-	1.8e-179	594.7	0.7	2e-179	594.5	0.7	1.0	1	0	0	1	1	1	1	-
GCA_015231825.1_ASM1523182v_JADGAV010000013.1_70	-	dsrB	-	7e-168	555.9	0.2	7.7e-168	555.8	0.2	1.0	1	0	0	1	1	1	1	-
GCA_015231825.1_ASM1523182v_JADGAV010000013.1_68	-	dsrC_tusE	-	7e-46	153.3	0.2	7.7e-46	153.2	0.2	1.0	1	0	0	1	1	1	1	-
GCA_015231825.1_ASM1523182v_JADGAV010000013.1_73	-	dsrE_protein.alignment	-	3.9e-55	183.0	0.1	4.3e-55	182.9	0.1	1.0	1	0	0	1	1	1	1	-
GCA_015231825.1_ASM1523182v_JADGAV010000013.1_74	-	dsrF_protein.alignment	-	3.9e-56	186.6	1.6	4.3e-56	186.4	1.6	1.0	1	0	0	1	1	1	1	-
GCA_015231825.1_ASM1523182v_JADGAV010000013.1_75	-	dsrH_protein.alignment	-	4.9e-39	130.8	0.0	5.4e-39	130.7	0.0	1.0	1	0	0	1	1	1	1	-
GCA_015231825.1_ASM1523182v_JADGAV010000013.1_79	-	dsrJ_protein.alignment	-	5.9e-45	150.8	0.7	6.5e-45	150.7	0.7	1.0	1	0	0	1	1	1	1	-
GCA_015231825.1_ASM1523182v_JADGAV010000013.1_78	-	dsrK	-	2.9e-277	918.3	0.0	3.7e-277	918.0	0.0	1.0	1	0	0	1	1	1	1	-
GCA_015231825.1_ASM1523182v_JADGAV010000013.1_71	-	DsrL	-	9.7e-235	778.3	1.1	1.2e-234	778.0	1.1	1.0	1	0	0	1	1	1	1	-
GCA_015231825.1_ASM1523182v_JADGAV010000013.1_77	-	dsrM_protein.alignment	-	6.3e-130	430.7	7.9	8e-130	430.3	7.9	1.1	1	0	0	1	1	1	1	-
GCA_015231825.1_ASM1523182v_JADGAV010000013.1_80	-	dsrO_protein.alignment	-	5.3e-110	364.9	7.9	5.9e-110	364.8	7.9	1.0	1	0	0	1	1	1	1	-
GCA_015231825.1_ASM1523182v_JADGAV010000013.1_81	-	dsrP_protein.alignment	-	1.2e-159	529.5	35.2	1.4e-159	529.4	35.2	1.0	1	0	0	1	1	1	1	-
GCA_015231825.1_ASM1523182v_JADGAV010000013.1_76	-	dsrT_protein.alignment	-	2e-54	182.2	0.9	2.1e-54	182.0	0.9	1.0	1	0	0	1	1	1	1	-
