## Supplemental File 13 for "SAR324 and related lineages are associated with the evolutionary history and origins of dsr-mediated sulfur oxidation": GCA_018645005.1_cleaned_dsr.cleaned.tsv

target_name	target_accession	query_name	query_accession	full_E-value	full_score	full_bias	dom_E-value	dom_score	dom_bias	exp	reg	clu	ov	env	dom	rep	inc	description
GCA_018645005.1_ASM1864500v_JABGPJ010000066.1_82	-	dsrA	-	1.7e-183	607.1	0.4	2.2e-183	606.7	0.4	1.1	1	0	0	1	1	1	1	-
GCA_018645005.1_ASM1864500v_JABGPJ010000066.1_83	-	dsrB	-	2.3e-172	569.9	0.1	2.6e-172	569.8	0.1	1.0	1	0	0	1	1	1	1	-
GCA_018645005.1_ASM1864500v_JABGPJ010000066.1_81	-	dsrC_tusE	-	5.4e-47	156.2	0.1	5.9e-47	156.0	0.1	1.0	1	0	0	1	1	1	1	-
GCA_018645005.1_ASM1864500v_JABGPJ010000035.1_6	-	dsrC_tusE	-	3.5e-34	115.0	0.0	3.8e-34	114.9	0.0	1.0	1	0	0	1	1	1	1	-
GCA_018645005.1_ASM1864500v_JABGPJ010000066.1_84	-	dsrD	-	2.3e-18	63.6	0.3	2.5e-18	63.5	0.3	1.0	1	0	0	1	1	1	1	-
GCA_018645005.1_ASM1864500v_JABGPJ010000066.1_90	-	dsrJ_protein.alignment	-	4.5e-39	131.0	5.7	7.6e-38	127.1	5.7	2.0	1	1	0	1	1	1	1	-
GCA_018645005.1_ASM1864500v_JABGPJ010000066.1_89	-	dsrK	-	9.5e-281	929.0	0.0	1.2e-280	928.7	0.0	1.0	1	0	0	1	1	1	1	-
GCA_018645005.1_ASM1864500v_JABGPJ010000066.1_86	-	DsrL	-	9.1e-223	738.0	5.7	1.1e-222	737.7	5.7	1.0	1	0	0	1	1	1	1	-
GCA_018645005.1_ASM1864500v_JABGPJ010000066.1_88	-	dsrM_protein.alignment	-	1.3e-129	428.9	9.2	1.5e-129	428.6	9.2	1.0	1	0	0	1	1	1	1	-
GCA_018645005.1_ASM1864500v_JABGPJ010000066.1_91	-	dsrO_protein.alignment	-	4.9e-106	351.2	4.6	5.5e-106	351.0	4.6	1.0	1	0	0	1	1	1	1	-
GCA_018645005.1_ASM1864500v_JABGPJ010000066.1_92	-	dsrP_protein.alignment	-	1.9e-161	534.7	33.4	2.1e-161	534.5	33.4	1.0	1	0	0	1	1	1	1	-
GCA_018645005.1_ASM1864500v_JABGPJ010000066.1_85	-	dsrR.fasta.alignment	-	5.1e-26	88.3	0.1	5.9e-26	88.1	0.1	1.0	1	0	0	1	1	1	1	-
GCA_018645005.1_ASM1864500v_JABGPJ010000066.1_87	-	dsrT_protein.alignment	-	4.9e-63	209.4	6.4	5.4e-63	209.3	6.4	1.0	1	0	0	1	1	1	1	-
