## Supplemental File 13 for "SAR324 and related lineages are associated with the evolutionary history and origins of dsr-mediated sulfur oxidation": GCA_018645085.1_cleaned_dsr.cleaned.tsv

target_name	target_accession	query_name	query_accession	full_E-value	full_score	full_bias	dom_E-value	dom_score	dom_bias	exp	reg	clu	ov	env	dom	rep	inc	description
GCA_018645085.1_ASM1864508v_JABGPG010000175.1_20	-	dsrA	-	4.4e-171	566.2	0.4	5e-171	566.0	0.4	1.0	1	0	0	1	1	1	1	-
GCA_018645085.1_ASM1864508v_JABGPG010000175.1_19	-	dsrB	-	6.1e-161	532.3	0.2	7.3e-161	532.0	0.2	1.0	1	0	0	1	1	1	1	-
GCA_018645085.1_ASM1864508v_JABGPG010000175.1_21	-	dsrC_tusE	-	4.6e-43	143.5	0.0	5.1e-43	143.4	0.0	1.0	1	0	0	1	1	1	1	-
GCA_018645085.1_ASM1864508v_JABGPG010000175.1_15	-	dsrE_protein.alignment	-	1.3e-53	177.3	0.0	1.5e-53	177.2	0.0	1.0	1	0	0	1	1	1	1	-
GCA_018645085.1_ASM1864508v_JABGPG010000175.1_14	-	dsrF_protein.alignment	-	1.3e-57	190.5	1.4	1.5e-57	190.3	1.4	1.0	1	0	0	1	1	1	1	-
GCA_018645085.1_ASM1864508v_JABGPG010000175.1_13	-	dsrH_protein.alignment	-	8.7e-38	126.0	0.0	9.6e-38	125.9	0.0	1.0	1	0	0	1	1	1	1	-
GCA_018645085.1_ASM1864508v_JABGPG010000175.1_7	-	dsrJ_protein.alignment	-	7.1e-43	143.3	1.1	9.9e-43	142.8	1.1	1.2	1	0	0	1	1	1	1	-
GCA_018645085.1_ASM1864508v_JABGPG010000175.1_8	-	dsrK	-	3.3e-274	907.4	0.0	4.1e-274	907.1	0.0	1.0	1	0	0	1	1	1	1	-
GCA_018645085.1_ASM1864508v_JABGPG010000175.1_18	-	DsrL	-	1.4e-232	770.3	5.1	1.6e-232	770.2	5.1	1.0	1	0	0	1	1	1	1	-
GCA_018645085.1_ASM1864508v_JABGPG010000175.1_9	-	dsrM_protein.alignment	-	1.3e-130	432.1	4.2	1.5e-130	431.9	4.2	1.0	1	0	0	1	1	1	1	-
GCA_018645085.1_ASM1864508v_JABGPG010000175.1_6	-	dsrO_protein.alignment	-	4.3e-111	367.7	8.0	4.8e-111	367.6	8.0	1.0	1	0	0	1	1	1	1	-
GCA_018645085.1_ASM1864508v_JABGPG010000175.1_5	-	dsrP_protein.alignment	-	6.8e-156	516.4	30.4	7.6e-156	516.2	30.4	1.0	1	0	0	1	1	1	1	-
GCA_018645085.1_ASM1864508v_JABGPG010000175.1_10	-	dsrT_protein.alignment	-	3.1e-39	131.8	2.2	3.5e-39	131.7	2.2	1.0	1	0	0	1	1	1	1	-
