## Supplemental File 13 for "SAR324 and related lineages are associated with the evolutionary history and origins of dsr-mediated sulfur oxidation": GCA_018651875.1_cleaned_dsr.cleaned.tsv

target_name	target_accession	query_name	query_accession	full_E-value	full_score	full_bias	dom_E-value	dom_score	dom_bias	exp	reg	clu	ov	env	dom	rep	inc	description
GCA_018651875.1_ASM1865187v_JABIDG010000524.1_3	-	dsrA	-	1.5e-192	637.9	0.3	1.7e-192	637.7	0.3	1.0	1	0	0	1	1	1	1	-
GCA_018651875.1_ASM1865187v_JABIDG010000524.1_4	-	dsrB	-	1.4e-180	597.9	0.5	1.6e-180	597.7	0.5	1.0	1	0	0	1	1	1	1	-
GCA_018651875.1_ASM1865187v_JABIDG010000524.1_2	-	dsrC_tusE	-	1e-43	146.6	0.0	1.1e-43	146.4	0.0	1.0	1	0	0	1	1	1	1	-
GCA_018651875.1_ASM1865187v_JABIDG010000524.1_5	-	dsrD	-	1.9e-20	71.2	0.3	2.1e-20	71.1	0.3	1.0	1	0	0	1	1	1	1	-
GCA_018651875.1_ASM1865187v_JABIDG010000380.1_6	-	dsrE_protein.alignment	-	4e-52	173.5	0.0	4.4e-52	173.3	0.0	1.0	1	0	0	1	1	1	1	-
GCA_018651875.1_ASM1865187v_JABIDG010000380.1_7	-	dsrF_protein.alignment	-	7.7e-59	195.4	2.0	8.7e-59	195.3	2.0	1.0	1	0	0	1	1	1	1	-
GCA_018651875.1_ASM1865187v_JABIDG010000380.1_8	-	dsrH_protein.alignment	-	5.7e-36	121.1	0.0	6.3e-36	121.0	0.0	1.0	1	0	0	1	1	1	1	-
GCA_018651875.1_ASM1865187v_JABIDG010000524.1_6	-	dsrR.fasta.alignment	-	1.8e-28	97.1	2.2	2e-28	97.0	2.2	1.0	1	0	0	1	1	1	1	-
