## Supplemental File 13 for "SAR324 and related lineages are associated with the evolutionary history and origins of dsr-mediated sulfur oxidation": GCA_018651965.1_cleaned_dsr.cleaned.tsv

target_name	target_accession	query_name	query_accession	full_E-value	full_score	full_bias	dom_E-value	dom_score	dom_bias	exp	reg	clu	ov	env	dom	rep	inc	description
GCA_018651965.1_ASM1865196v_JABICZ010000332.1_37	-	dsrA	-	4.5e-183	607.1	0.4	5.9e-183	606.7	0.4	1.1	1	0	0	1	1	1	1	-
GCA_018651965.1_ASM1865196v_JABICZ010000332.1_38	-	dsrB	-	6e-172	569.9	0.1	6.7e-172	569.8	0.1	1.0	1	0	0	1	1	1	1	-
GCA_018651965.1_ASM1865196v_JABICZ010000332.1_36	-	dsrC_tusE	-	1.4e-46	156.2	0.1	1.6e-46	156.0	0.1	1.0	1	0	0	1	1	1	1	-
GCA_018651965.1_ASM1865196v_JABICZ010000464.1_2	-	dsrC_tusE	-	3.7e-41	138.7	0.1	4e-41	138.6	0.1	1.0	1	0	0	1	1	1	1	-
GCA_018651965.1_ASM1865196v_JABICZ010000389.1_6	-	dsrC_tusE	-	9.1e-34	115.0	0.0	9.9e-34	114.9	0.0	1.0	1	0	0	1	1	1	1	-
GCA_018651965.1_ASM1865196v_JABICZ010000332.1_39	-	dsrD	-	6e-18	63.6	0.3	6.7e-18	63.5	0.3	1.0	1	0	0	1	1	1	1	-
GCA_018651965.1_ASM1865196v_JABICZ010000006.1_2	-	dsrD	-	3.6e-13	48.3	0.3	4.3e-13	48.1	0.3	1.0	1	0	0	1	1	1	1	-
GCA_018651965.1_ASM1865196v_JABICZ010000088.1_6	-	dsrD	-	1.7e-10	39.8	0.1	2.3e-10	39.3	0.1	1.1	1	0	0	1	1	1	1	-
GCA_018651965.1_ASM1865196v_JABICZ010000314.1_38	-	dsrE_protein.alignment	-	1.1e-55	185.3	0.0	1.3e-55	185.2	0.0	1.0	1	0	0	1	1	1	1	-
GCA_018651965.1_ASM1865196v_JABICZ010000314.1_39	-	dsrF_protein.alignment	-	1.6e-54	182.0	1.4	1.8e-54	181.8	1.4	1.0	1	0	0	1	1	1	1	-
GCA_018651965.1_ASM1865196v_JABICZ010000314.1_40	-	dsrH_protein.alignment	-	2.6e-38	129.1	0.0	2.8e-38	128.9	0.0	1.0	1	0	0	1	1	1	1	-
GCA_018651965.1_ASM1865196v_JABICZ010000332.1_45	-	dsrJ_protein.alignment	-	1.2e-38	131.0	5.7	2e-37	127.1	5.7	2.0	1	1	0	1	1	1	1	-
GCA_018651965.1_ASM1865196v_JABICZ010000332.1_44	-	dsrK	-	2.5e-280	929.0	0.0	3.1e-280	928.7	0.0	1.0	1	0	0	1	1	1	1	-
GCA_018651965.1_ASM1865196v_JABICZ010000332.1_41	-	DsrL	-	2.4e-222	738.0	5.7	2.9e-222	737.7	5.7	1.0	1	0	0	1	1	1	1	-
GCA_018651965.1_ASM1865196v_JABICZ010000332.1_43	-	dsrM_protein.alignment	-	3.5e-129	428.9	9.2	4.1e-129	428.6	9.2	1.0	1	0	0	1	1	1	1	-
GCA_018651965.1_ASM1865196v_JABICZ010000332.1_46	-	dsrO_protein.alignment	-	1.3e-105	351.2	4.6	1.4e-105	351.0	4.6	1.0	1	0	0	1	1	1	1	-
GCA_018651965.1_ASM1865196v_JABICZ010000332.1_47	-	dsrP_protein.alignment	-	5e-161	534.7	33.4	5.6e-161	534.5	33.4	1.0	1	0	0	1	1	1	1	-
GCA_018651965.1_ASM1865196v_JABICZ010000332.1_40	-	dsrR.fasta.alignment	-	1.3e-25	88.3	0.1	1.5e-25	88.1	0.1	1.0	1	0	0	1	1	1	1	-
GCA_018651965.1_ASM1865196v_JABICZ010000332.1_42	-	dsrT_protein.alignment	-	1.3e-62	209.4	6.4	1.4e-62	209.3	6.4	1.0	1	0	0	1	1	1	1	-
