## Supplemental File 13 for "SAR324 and related lineages are associated with the evolutionary history and origins of dsr-mediated sulfur oxidation": GCA_018657905.1_cleaned_dsr.cleaned.tsv

target_name	target_accession	query_name	query_accession	full_E-value	full_score	full_bias	dom_E-value	dom_score	dom_bias	exp	reg	clu	ov	env	dom	rep	inc	description
GCA_018657905.1_ASM1865790v_JABHWF010000225.1_37	-	dsrA	-	4.9e-183	607.1	0.4	6.3e-183	606.7	0.4	1.1	1	0	0	1	1	1	1	-
GCA_018657905.1_ASM1865790v_JABHWF010000225.1_38	-	dsrB	-	6.4e-172	569.9	0.1	7.2e-172	569.8	0.1	1.0	1	0	0	1	1	1	1	-
GCA_018657905.1_ASM1865790v_JABHWF010000225.1_36	-	dsrC_tusE	-	1.5e-46	156.2	0.1	1.7e-46	156.0	0.1	1.0	1	0	0	1	1	1	1	-
GCA_018657905.1_ASM1865790v_JABHWF010000011.1_6	-	dsrC_tusE	-	9.7e-34	115.0	0.0	1.1e-33	114.9	0.0	1.0	1	0	0	1	1	1	1	-
GCA_018657905.1_ASM1865790v_JABHWF010000225.1_39	-	dsrD	-	6.4e-18	63.6	0.3	7.1e-18	63.5	0.3	1.0	1	0	0	1	1	1	1	-
GCA_018657905.1_ASM1865790v_JABHWF010000601.1_8	-	dsrD	-	3.8e-13	48.3	0.3	4.6e-13	48.1	0.3	1.0	1	0	0	1	1	1	1	-
GCA_018657905.1_ASM1865790v_JABHWF010000017.1_2	-	dsrD	-	1.8e-10	39.8	0.1	2.5e-10	39.3	0.1	1.1	1	0	0	1	1	1	1	-
GCA_018657905.1_ASM1865790v_JABHWF010000600.1_23	-	dsrE_protein.alignment	-	1.2e-55	185.3	0.0	1.3e-55	185.2	0.0	1.0	1	0	0	1	1	1	1	-
GCA_018657905.1_ASM1865790v_JABHWF010000600.1_22	-	dsrF_protein.alignment	-	1.7e-54	182.0	1.4	1.9e-54	181.8	1.4	1.0	1	0	0	1	1	1	1	-
GCA_018657905.1_ASM1865790v_JABHWF010000600.1_21	-	dsrH_protein.alignment	-	2.7e-38	129.1	0.0	3e-38	128.9	0.0	1.0	1	0	0	1	1	1	1	-
GCA_018657905.1_ASM1865790v_JABHWF010000225.1_45	-	dsrJ_protein.alignment	-	1.3e-38	131.0	5.7	2.1e-37	127.1	5.7	2.0	1	1	0	1	1	1	1	-
GCA_018657905.1_ASM1865790v_JABHWF010000225.1_44	-	dsrK	-	2.7e-280	929.0	0.0	3.3e-280	928.7	0.0	1.0	1	0	0	1	1	1	1	-
GCA_018657905.1_ASM1865790v_JABHWF010000225.1_41	-	DsrL	-	2.6e-222	738.0	5.7	3.1e-222	737.7	5.7	1.0	1	0	0	1	1	1	1	-
GCA_018657905.1_ASM1865790v_JABHWF010000225.1_43	-	dsrM_protein.alignment	-	3.7e-129	428.9	9.2	4.3e-129	428.6	9.2	1.0	1	0	0	1	1	1	1	-
GCA_018657905.1_ASM1865790v_JABHWF010000225.1_46	-	dsrO_protein.alignment	-	1.4e-105	351.2	4.6	1.5e-105	351.0	4.6	1.0	1	0	0	1	1	1	1	-
GCA_018657905.1_ASM1865790v_JABHWF010000225.1_47	-	dsrP_protein.alignment	-	5.4e-161	534.7	33.4	6e-161	534.5	33.4	1.0	1	0	0	1	1	1	1	-
GCA_018657905.1_ASM1865790v_JABHWF010000225.1_40	-	dsrR.fasta.alignment	-	1.4e-25	88.3	0.1	1.6e-25	88.1	0.1	1.0	1	0	0	1	1	1	1	-
GCA_018657905.1_ASM1865790v_JABHWF010000225.1_42	-	dsrT_protein.alignment	-	1.4e-62	209.4	6.4	1.5e-62	209.3	6.4	1.0	1	0	0	1	1	1	1	-
