## Supplemental File 13 for "SAR324 and related lineages are associated with the evolutionary history and origins of dsr-mediated sulfur oxidation": GCA_018676595.1_cleaned_dsr.cleaned.tsv

target_name	target_accession	query_name	query_accession	full_E-value	full_score	full_bias	dom_E-value	dom_score	dom_bias	exp	reg	clu	ov	env	dom	rep	inc	description
GCA_018676595.1_ASM1867659v_JABHEJ010000255.1_66	-	dsrA	-	4.2e-183	607.1	0.4	5.5e-183	606.7	0.4	1.1	1	0	0	1	1	1	1	-
GCA_018676595.1_ASM1867659v_JABHEJ010000255.1_67	-	dsrB	-	5.6e-172	569.9	0.1	6.2e-172	569.8	0.1	1.0	1	0	0	1	1	1	1	-
GCA_018676595.1_ASM1867659v_JABHEJ010000255.1_65	-	dsrC_tusE	-	1.3e-46	156.2	0.1	1.4e-46	156.0	0.1	1.0	1	0	0	1	1	1	1	-
GCA_018676595.1_ASM1867659v_JABHEJ010000255.1_68	-	dsrD	-	5.5e-18	63.6	0.3	6.2e-18	63.5	0.3	1.0	1	0	0	1	1	1	1	-
GCA_018676595.1_ASM1867659v_JABHEJ010000391.1_185	-	dsrD	-	3.3e-13	48.3	0.3	4e-13	48.1	0.3	1.0	1	0	0	1	1	1	1	-
GCA_018676595.1_ASM1867659v_JABHEJ010000368.1_8	-	dsrE_protein.alignment	-	1e-55	185.3	0.0	1.2e-55	185.2	0.0	1.0	1	0	0	1	1	1	1	-
GCA_018676595.1_ASM1867659v_JABHEJ010000368.1_9	-	dsrF_protein.alignment	-	1.4e-54	182.0	1.4	1.6e-54	181.8	1.4	1.0	1	0	0	1	1	1	1	-
GCA_018676595.1_ASM1867659v_JABHEJ010000368.1_10	-	dsrH_protein.alignment	-	2.4e-38	129.1	0.0	2.6e-38	128.9	0.0	1.0	1	0	0	1	1	1	1	-
GCA_018676595.1_ASM1867659v_JABHEJ010000362.1_3	-	dsrJ_protein.alignment	-	1.7e-43	146.6	1.0	1.9e-43	146.5	1.0	1.0	1	0	0	1	1	1	1	-
GCA_018676595.1_ASM1867659v_JABHEJ010000255.1_74	-	dsrJ_protein.alignment	-	1.1e-38	131.0	5.7	1.9e-37	127.1	5.7	2.0	1	1	0	1	1	1	1	-
GCA_018676595.1_ASM1867659v_JABHEJ010000255.1_73	-	dsrK	-	2.3e-280	929.0	0.0	2.8e-280	928.7	0.0	1.0	1	0	0	1	1	1	1	-
GCA_018676595.1_ASM1867659v_JABHEJ010000362.1_2	-	dsrK	-	8.6e-272	900.8	0.0	1.2e-271	900.3	0.0	1.0	1	0	0	1	1	1	1	-
GCA_018676595.1_ASM1867659v_JABHEJ010000255.1_70	-	DsrL	-	2.2e-222	738.0	5.7	2.7e-222	737.7	5.7	1.0	1	0	0	1	1	1	1	-
GCA_018676595.1_ASM1867659v_JABHEJ010000255.1_72	-	dsrM_protein.alignment	-	3.2e-129	428.9	9.2	3.8e-129	428.6	9.2	1.0	1	0	0	1	1	1	1	-
GCA_018676595.1_ASM1867659v_JABHEJ010000362.1_1	-	dsrM_protein.alignment	-	3.8e-92	307.2	4.6	4.2e-92	307.1	4.6	1.0	1	0	0	1	1	1	1	-
GCA_018676595.1_ASM1867659v_JABHEJ010000255.1_75	-	dsrO_protein.alignment	-	1.2e-105	351.2	4.6	1.3e-105	351.0	4.6	1.0	1	0	0	1	1	1	1	-
GCA_018676595.1_ASM1867659v_JABHEJ010000255.1_76	-	dsrP_protein.alignment	-	4.7e-161	534.7	33.4	5.2e-161	534.5	33.4	1.0	1	0	0	1	1	1	1	-
GCA_018676595.1_ASM1867659v_JABHEJ010000255.1_69	-	dsrR.fasta.alignment	-	1.2e-25	88.3	0.1	1.4e-25	88.1	0.1	1.0	1	0	0	1	1	1	1	-
GCA_018676595.1_ASM1867659v_JABHEJ010000255.1_71	-	dsrT_protein.alignment	-	1.2e-62	209.4	6.4	1.3e-62	209.3	6.4	1.0	1	0	0	1	1	1	1	-
