## Supplemental File 13 for "SAR324 and related lineages are associated with the evolutionary history and origins of dsr-mediated sulfur oxidation": GCA_018829445.1_cleaned_dsr.cleaned.tsv

target_name	target_accession	query_name	query_accession	full_E-value	full_score	full_bias	dom_E-value	dom_score	dom_bias	exp	reg	clu	ov	env	dom	rep	inc	description
GCA_018829445.1_ASM1882944v_JAHJTV010000061.1_13	-	dsrA	-	9.5e-183	605.8	0.0	1.2e-182	605.5	0.0	1.1	1	0	0	1	1	1	1	-
GCA_018829445.1_ASM1882944v_JAHJTV010000061.1_12	-	dsrB	-	3.7e-173	573.7	0.2	4.1e-173	573.5	0.2	1.0	1	0	0	1	1	1	1	-
GCA_018829445.1_ASM1882944v_JAHJTV010000061.1_14	-	dsrC_tusE	-	4.3e-46	154.4	0.1	4.7e-46	154.3	0.1	1.0	1	0	0	1	1	1	1	-
GCA_018829445.1_ASM1882944v_JAHJTV010000018.1_113	-	dsrD	-	9.9e-21	72.3	0.9	1.2e-20	72.1	0.9	1.2	1	0	0	1	1	1	1	-
GCA_018829445.1_ASM1882944v_JAHJTV010000052.1_35	-	dsrD	-	2.1e-19	68.1	1.7	2.4e-19	67.9	1.7	1.1	1	0	0	1	1	1	1	-
GCA_018829445.1_ASM1882944v_JAHJTV010000061.1_11	-	dsrD	-	3.6e-19	67.3	0.8	4e-19	67.2	0.8	1.0	1	0	0	1	1	1	1	-
GCA_018829445.1_ASM1882944v_JAHJTV010000101.1_8	-	dsrD	-	3.1e-13	48.3	0.1	3.6e-13	48.1	0.1	1.1	1	0	0	1	1	1	1	-
GCA_018829445.1_ASM1882944v_JAHJTV010000061.1_5	-	dsrJ_protein.alignment	-	5.8e-46	154.4	0.4	6.5e-46	154.3	0.4	1.0	1	0	0	1	1	1	1	-
GCA_018829445.1_ASM1882944v_JAHJTV010000061.1_6	-	dsrK	-	1.9e-275	912.7	0.1	2.3e-275	912.4	0.1	1.0	1	0	0	1	1	1	1	-
GCA_018829445.1_ASM1882944v_JAHJTV010000061.1_9	-	DsrL	-	1.3e-220	732.0	3.9	1.6e-220	731.8	3.9	1.0	1	0	0	1	1	1	1	-
GCA_018829445.1_ASM1882944v_JAHJTV010000061.1_7	-	dsrM_protein.alignment	-	4.5e-138	457.8	5.3	5.8e-138	457.4	5.3	1.1	1	0	0	1	1	1	1	-
GCA_018829445.1_ASM1882944v_JAHJTV010000061.1_4	-	dsrO_protein.alignment	-	9.1e-109	361.3	2.7	1e-108	361.1	2.7	1.0	1	0	0	1	1	1	1	-
GCA_018829445.1_ASM1882944v_JAHJTV010000061.1_3	-	dsrP_protein.alignment	-	2.4e-165	548.7	29.7	2.7e-165	548.5	29.7	1.0	1	0	0	1	1	1	1	-
GCA_018829445.1_ASM1882944v_JAHJTV010000059.1_3	-	dsrP_protein.alignment	-	2e-148	493.0	33.4	2.2e-148	492.8	33.4	1.0	1	0	0	1	1	1	1	-
GCA_018829445.1_ASM1882944v_JAHJTV010000061.1_10	-	dsrR.fasta.alignment	-	3.9e-25	86.6	0.6	4.6e-25	86.4	0.6	1.0	1	0	0	1	1	1	1	-
GCA_018829445.1_ASM1882944v_JAHJTV010000061.1_8	-	dsrT_protein.alignment	-	5.6e-54	181.1	2.3	6.1e-54	180.9	2.3	1.0	1	0	0	1	1	1	1	-
