## Supplemental File 13 for "SAR324 and related lineages are associated with the evolutionary history and origins of dsr-mediated sulfur oxidation": GCA_018830885.1_cleaned_dsr.cleaned.tsv

target_name	target_accession	query_name	query_accession	full_E-value	full_score	full_bias	dom_E-value	dom_score	dom_bias	exp	reg	clu	ov	env	dom	rep	inc	description
GCA_018830885.1_ASM1883088v_JAHJRI010000422.1_14	-	dsrA	-	1.7e-183	608.3	0.1	2.1e-183	608.0	0.1	1.1	1	0	0	1	1	1	1	-
GCA_018830885.1_ASM1883088v_JAHJRI010000422.1_13	-	dsrB	-	3.6e-173	573.7	0.1	4e-173	573.6	0.1	1.0	1	0	0	1	1	1	1	-
GCA_018830885.1_ASM1883088v_JAHJRI010000422.1_15	-	dsrC_tusE	-	4.6e-47	157.5	0.1	5e-47	157.4	0.1	1.0	1	0	0	1	1	1	1	-
GCA_018830885.1_ASM1883088v_JAHJRI010000056.1_8	-	dsrC_tusE	-	1.3e-31	107.9	0.0	1.4e-31	107.7	0.0	1.0	1	0	0	1	1	1	1	-
GCA_018830885.1_ASM1883088v_JAHJRI010000199.1_5	-	dsrD	-	1.1e-19	69.0	0.8	1.3e-19	68.8	0.8	1.0	1	0	0	1	1	1	1	-
GCA_018830885.1_ASM1883088v_JAHJRI010000422.1_12	-	dsrD	-	4.5e-19	67.1	0.7	5.3e-19	66.8	0.7	1.1	1	0	0	1	1	1	1	-
GCA_018830885.1_ASM1883088v_JAHJRI010000432.1_3	-	dsrD	-	1.9e-14	52.2	0.2	2.2e-14	52.0	0.2	1.1	1	0	0	1	1	1	1	-
GCA_018830885.1_ASM1883088v_JAHJRI010000422.1_6	-	dsrJ_protein.alignment	-	3.1e-41	139.2	7.4	1.3e-39	134.0	7.4	2.0	1	1	0	1	1	1	1	-
GCA_018830885.1_ASM1883088v_JAHJRI010000422.1_7	-	dsrK	-	5e-280	927.8	0.1	6.1e-280	927.5	0.1	1.0	1	0	0	1	1	1	1	-
GCA_018830885.1_ASM1883088v_JAHJRI010000422.1_10	-	DsrL	-	9.7e-227	752.3	1.6	1.2e-226	752.0	1.6	1.0	1	0	0	1	1	1	1	-
GCA_018830885.1_ASM1883088v_JAHJRI010000422.1_8	-	dsrM_protein.alignment	-	3.9e-131	435.0	6.3	4.6e-131	434.8	6.3	1.0	1	0	0	1	1	1	1	-
GCA_018830885.1_ASM1883088v_JAHJRI010000422.1_5	-	dsrO_protein.alignment	-	5e-105	349.0	2.1	5.6e-105	348.9	2.1	1.0	1	0	0	1	1	1	1	-
GCA_018830885.1_ASM1883088v_JAHJRI010000422.1_4	-	dsrP_protein.alignment	-	9.9e-163	540.1	33.4	1.1e-162	540.0	33.4	1.0	1	0	0	1	1	1	1	-
GCA_018830885.1_ASM1883088v_JAHJRI010000422.1_11	-	dsrR.fasta.alignment	-	4e-26	89.8	0.1	4.9e-26	89.5	0.1	1.0	1	0	0	1	1	1	1	-
GCA_018830885.1_ASM1883088v_JAHJRI010000422.1_9	-	dsrT_protein.alignment	-	3.5e-61	204.5	4.7	3.9e-61	204.4	4.7	1.0	1	0	0	1	1	1	1	-
