## Supplemental File 13 for "SAR324 and related lineages are associated with the evolutionary history and origins of dsr-mediated sulfur oxidation": GCA_022447085.1_cleaned_dsr.cleaned.tsv

target_name	target_accession	query_name	query_accession	full_E-value	full_score	full_bias	dom_E-value	dom_score	dom_bias	exp	reg	clu	ov	env	dom	rep	inc	description
GCA_022447085.1_ASM2244708v_JAKUUH010000027.1_19	-	dsrA	-	6.4e-180	595.1	0.2	7.3e-180	595.0	0.2	1.0	1	0	0	1	1	1	1	-
GCA_022447085.1_ASM2244708v_JAKUUH010000027.1_18	-	dsrB	-	1.7e-165	547.1	0.2	2e-165	546.9	0.2	1.0	1	0	0	1	1	1	1	-
GCA_022447085.1_ASM2244708v_JAKUUH010000027.1_20	-	dsrC_tusE	-	3.3e-44	147.0	0.0	3.7e-44	146.8	0.0	1.0	1	0	0	1	1	1	1	-
GCA_022447085.1_ASM2244708v_JAKUUH010000027.1_14	-	dsrE_protein.alignment	-	8e-53	174.6	0.1	8.8e-53	174.5	0.1	1.0	1	0	0	1	1	1	1	-
GCA_022447085.1_ASM2244708v_JAKUUH010000027.1_13	-	dsrF_protein.alignment	-	8e-59	194.3	1.4	9e-59	194.1	1.4	1.0	1	0	0	1	1	1	1	-
GCA_022447085.1_ASM2244708v_JAKUUH010000027.1_12	-	dsrH_protein.alignment	-	1.9e-37	124.8	0.0	2.1e-37	124.6	0.0	1.0	1	0	0	1	1	1	1	-
GCA_022447085.1_ASM2244708v_JAKUUH010000027.1_7	-	dsrJ_protein.alignment	-	1.2e-40	136.0	0.3	1.6e-40	135.6	0.3	1.1	1	0	0	1	1	1	1	-
GCA_022447085.1_ASM2244708v_JAKUUH010000027.1_8	-	dsrK	-	1.7e-274	908.2	0.0	2.3e-274	907.8	0.0	1.0	1	0	0	1	1	1	1	-
GCA_022447085.1_ASM2244708v_JAKUUH010000027.1_17	-	DsrL	-	4.2e-236	781.8	5.1	4.6e-236	781.7	5.1	1.0	1	0	0	1	1	1	1	-
GCA_022447085.1_ASM2244708v_JAKUUH010000027.1_9	-	dsrM_protein.alignment	-	2.4e-130	431.1	6.5	2.8e-130	430.9	6.5	1.0	1	0	0	1	1	1	1	-
GCA_022447085.1_ASM2244708v_JAKUUH010000027.1_6	-	dsrO_protein.alignment	-	3.2e-112	371.2	7.3	3.6e-112	371.1	7.3	1.0	1	0	0	1	1	1	1	-
GCA_022447085.1_ASM2244708v_JAKUUH010000027.1_5	-	dsrP_protein.alignment	-	1e-152	505.8	31.4	1.1e-152	505.6	31.4	1.0	1	0	0	1	1	1	1	-
GCA_022447085.1_ASM2244708v_JAKUUH010000027.1_10	-	dsrT_protein.alignment	-	2.6e-41	138.4	3.2	3e-41	138.3	3.2	1.0	1	0	0	1	1	1	1	-
