## Supplemental File 13 for "SAR324 and related lineages are associated with the evolutionary history and origins of dsr-mediated sulfur oxidation": GCA_029858135.1_cleaned_dsr.cleaned.tsv

target_name	target_accession	query_name	query_accession	full_E-value	full_score	full_bias	dom_E-value	dom_score	dom_bias	exp	reg	clu	ov	env	dom	rep	inc	description
4_1_July_SF_Bin48_4_1_July_SF_Bin48_scaffold_5068_c1_2	-	dsrA	-	5.7e-179	592.5	0.5	7e-179	592.2	0.5	1.0	1	0	0	1	1	1	1	-
4_1_July_SF_Bin48_4_1_July_SF_Bin48_scaffold_5068_c1_3	-	dsrB	-	1.6e-170	564.2	1.2	1.9e-170	563.9	1.2	1.0	1	0	0	1	1	1	1	-
4_1_July_SF_Bin48_4_1_July_SF_Bin48_scaffold_5068_c1_1	-	dsrC_tusE	-	3.9e-19	66.9	0.4	4.3e-19	66.7	0.4	1.0	1	0	0	1	1	1	1	-
4_1_July_SF_Bin48_4_1_July_SF_Bin48_scaffold_18549_c1_3	-	dsrE_protein.alignment	-	2.8e-51	170.1	0.0	3.1e-51	170.0	0.0	1.0	1	0	0	1	1	1	1	-
4_1_July_SF_Bin48_4_1_July_SF_Bin48_scaffold_18549_c1_2	-	dsrF_protein.alignment	-	8.6e-57	188.2	0.7	9.9e-57	188.0	0.7	1.0	1	0	0	1	1	1	1	-
4_1_July_SF_Bin48_4_1_July_SF_Bin48_scaffold_18549_c1_1	-	dsrH_protein.alignment	-	2.9e-29	99.0	0.0	3.2e-29	98.9	0.0	1.0	1	0	0	1	1	1	1	-
4_1_July_SF_Bin48_4_1_July_SF_Bin48_scaffold_14526_c1_2	-	dsrJ_protein.alignment	-	1.5e-45	152.3	0.2	1.8e-45	152.0	0.2	1.0	1	0	0	1	1	1	1	-
4_1_July_SF_Bin48_4_1_July_SF_Bin48_scaffold_14526_c1_1	-	dsrK	-	3.7e-251	831.7	1.1	4.4e-251	831.4	1.1	1.0	1	0	0	1	1	1	1	-
4_1_July_SF_Bin48_4_1_July_SF_Bin48_scaffold_5068_c1_4	-	DsrL	-	3.2e-227	753.0	0.2	3.9e-227	752.7	0.2	1.0	1	0	0	1	1	1	1	-
4_1_July_SF_Bin48_4_1_July_SF_Bin48_scaffold_5068_c1_7	-	dsrM_protein.alignment	-	4.4e-121	401.2	10.0	5.2e-121	400.9	10.0	1.1	1	0	0	1	1	1	1	-
4_1_July_SF_Bin48_4_1_July_SF_Bin48_scaffold_14526_c1_3	-	dsrO_protein.alignment	-	5.4e-110	364.4	3.2	6.1e-110	364.3	3.2	1.0	1	0	0	1	1	1	1	-
4_1_July_SF_Bin48_4_1_July_SF_Bin48_scaffold_14526_c1_4	-	dsrP_protein.alignment	-	1e-157	522.7	27.1	1.1e-157	522.6	27.1	1.0	1	0	0	1	1	1	1	-
4_1_July_SF_Bin48_4_1_July_SF_Bin48_scaffold_5068_c1_6	-	dsrT_protein.alignment	-	1.3e-39	133.4	0.4	1.4e-39	133.3	0.4	1.0	1	0	0	1	1	1	1	-
