## Supplemental File 13 for "SAR324 and related lineages are associated with the evolutionary history and origins of dsr-mediated sulfur oxidation": GCA_029879595.1_cleaned_dsr.cleaned.tsv

target_name	target_accession	query_name	query_accession	full_E-value	full_score	full_bias	dom_E-value	dom_score	dom_bias	exp	reg	clu	ov	env	dom	rep	inc	description
8_1_Oct_SF_Bin72_8_1_Oct_SF_Bin72_scaffold_5590_c1_8	-	dsrA	-	3e-176	583.3	0.0	3.4e-176	583.1	0.0	1.0	1	0	0	1	1	1	1	-
8_1_Oct_SF_Bin72_8_1_Oct_SF_Bin72_scaffold_5590_c1_7	-	dsrB	-	6.3e-167	552.0	1.5	7.5e-167	551.8	1.5	1.0	1	0	0	1	1	1	1	-
8_1_Oct_SF_Bin72_8_1_Oct_SF_Bin72_scaffold_5590_c1_9	-	dsrC_tusE	-	2e-45	151.1	0.1	2.2e-45	151.0	0.1	1.0	1	0	0	1	1	1	1	-
8_1_Oct_SF_Bin72_8_1_Oct_SF_Bin72_scaffold_6831_c1_3	-	dsrE_protein.alignment	-	3.4e-50	166.3	0.0	3.8e-50	166.2	0.0	1.0	1	0	0	1	1	1	1	-
8_1_Oct_SF_Bin72_8_1_Oct_SF_Bin72_scaffold_6831_c1_2	-	dsrF_protein.alignment	-	2.7e-57	189.5	0.5	3.1e-57	189.3	0.5	1.0	1	0	0	1	1	1	1	-
8_1_Oct_SF_Bin72_8_1_Oct_SF_Bin72_scaffold_11265_c1_4	-	dsrJ_protein.alignment	-	9.5e-44	146.1	0.0	1e-43	146.0	0.0	1.0	1	0	0	1	1	1	1	-
8_1_Oct_SF_Bin72_8_1_Oct_SF_Bin72_scaffold_11265_c1_5	-	dsrK	-	8.6e-277	916.0	0.0	1.1e-276	915.7	0.0	1.0	1	0	0	1	1	1	1	-
8_1_Oct_SF_Bin72_8_1_Oct_SF_Bin72_scaffold_5590_c1_6	-	DsrL	-	1.8e-229	760.1	2.0	2e-229	760.0	2.0	1.0	1	0	0	1	1	1	1	-
8_1_Oct_SF_Bin72_8_1_Oct_SF_Bin72_scaffold_11265_c1_6	-	dsrM_protein.alignment	-	1.1e-118	393.0	8.3	1.3e-118	392.7	8.3	1.1	1	0	0	1	1	1	1	-
8_1_Oct_SF_Bin72_8_1_Oct_SF_Bin72_scaffold_11265_c1_3	-	dsrO_protein.alignment	-	6.8e-111	367.1	0.3	7.8e-111	366.9	0.3	1.0	1	0	0	1	1	1	1	-
8_1_Oct_SF_Bin72_8_1_Oct_SF_Bin72_scaffold_11265_c1_2	-	dsrP_protein.alignment	-	2.3e-155	514.7	23.3	2.5e-155	514.6	23.3	1.0	1	0	0	1	1	1	1	-
8_1_Oct_SF_Bin72_8_1_Oct_SF_Bin72_scaffold_5590_c1_4	-	dsrT_protein.alignment	-	4e-29	98.9	0.0	4.3e-29	98.8	0.0	1.0	1	0	0	1	1	1	1	-
