## Supplemental File 13 for "SAR324 and related lineages are associated with the evolutionary history and origins of dsr-mediated sulfur oxidation": GCA_029881655.1_cleaned_dsr.cleaned.tsv

target_name	target_accession	query_name	query_accession	full_E-value	full_score	full_bias	dom_E-value	dom_score	dom_bias	exp	reg	clu	ov	env	dom	rep	inc	description
8_1_July_SF_Bin26_8_1_July_SF_Bin26_scaffold_284_c1_40	-	dsrA	-	8.8e-122	403.9	0.0	1e-121	403.7	0.0	1.0	1	0	0	1	1	1	1	-
8_1_July_SF_Bin26_8_1_July_SF_Bin26_scaffold_1830_c1_16	-	dsrA	-	2.8e-72	240.9	0.3	3e-72	240.8	0.3	1.0	1	0	0	1	1	1	1	-
8_1_July_SF_Bin26_8_1_July_SF_Bin26_scaffold_1830_c1_15	-	dsrB	-	3.4e-171	566.1	0.3	3.9e-171	565.9	0.3	1.0	1	0	0	1	1	1	1	-
8_1_July_SF_Bin26_8_1_July_SF_Bin26_scaffold_284_c1_39	-	dsrC_tusE	-	5e-47	156.3	0.2	5.6e-47	156.1	0.2	1.0	1	0	0	1	1	1	1	-
8_1_July_SF_Bin26_8_1_July_SF_Bin26_scaffold_1830_c1_3	-	dsrE_protein.alignment	-	1.1e-52	174.4	0.0	1.2e-52	174.3	0.0	1.0	1	0	0	1	1	1	1	-
8_1_July_SF_Bin26_8_1_July_SF_Bin26_scaffold_1830_c1_4	-	dsrF_protein.alignment	-	1.9e-56	186.8	1.4	2.1e-56	186.7	1.4	1.0	1	0	0	1	1	1	1	-
8_1_July_SF_Bin26_8_1_July_SF_Bin26_scaffold_1830_c1_5	-	dsrH_protein.alignment	-	5e-37	123.6	0.0	5.6e-37	123.5	0.0	1.0	1	0	0	1	1	1	1	-
8_1_July_SF_Bin26_8_1_July_SF_Bin26_scaffold_1830_c1_9	-	dsrJ_protein.alignment	-	4.7e-45	150.4	0.2	5.3e-45	150.2	0.2	1.0	1	0	0	1	1	1	1	-
8_1_July_SF_Bin26_8_1_July_SF_Bin26_scaffold_1830_c1_10	-	dsrK	-	4.2e-275	910.4	0.0	5.5e-275	910.0	0.0	1.0	1	0	0	1	1	1	1	-
8_1_July_SF_Bin26_8_1_July_SF_Bin26_scaffold_1830_c1_14	-	DsrL	-	1.5e-229	760.4	6.0	1.8e-229	760.2	6.0	1.0	1	0	0	1	1	1	1	-
8_1_July_SF_Bin26_8_1_July_SF_Bin26_scaffold_1830_c1_11	-	dsrM_protein.alignment	-	9.7e-128	422.7	8.3	1.1e-127	422.5	8.3	1.0	1	0	0	1	1	1	1	-
8_1_July_SF_Bin26_8_1_July_SF_Bin26_scaffold_1830_c1_8	-	dsrO_protein.alignment	-	7.2e-116	383.4	7.1	8.1e-116	383.2	7.1	1.0	1	0	0	1	1	1	1	-
8_1_July_SF_Bin26_8_1_July_SF_Bin26_scaffold_1830_c1_7	-	dsrP_protein.alignment	-	3.4e-166	550.3	34.8	3.8e-166	550.2	34.8	1.0	1	0	0	1	1	1	1	-
8_1_July_SF_Bin26_8_1_July_SF_Bin26_scaffold_1830_c1_12	-	dsrT_protein.alignment	-	1.4e-50	168.9	0.8	1.6e-50	168.7	0.8	1.0	1	0	0	1	1	1	1	-
