## Supplemental File 13 for "SAR324 and related lineages are associated with the evolutionary history and origins of dsr-mediated sulfur oxidation": GCA_902513015.1_cleaned_dsr.cleaned.tsv

target_name	target_accession	query_name	query_accession	full_E-value	full_score	full_bias	dom_E-value	dom_score	dom_bias	exp	reg	clu	ov	env	dom	rep	inc	description
GCA_902513015.1_AG_319_I0_CABXLH010000004.1_45	-	dsrA	-	6.2e-172	568.6	0.9	7e-172	568.4	0.9	1.0	1	0	0	1	1	1	1	-
GCA_902513015.1_AG_319_I0_CABXLH010000004.1_44	-	dsrB	-	7e-162	535.0	0.4	8.3e-162	534.7	0.4	1.0	1	0	0	1	1	1	1	-
GCA_902513015.1_AG_319_I0_CABXLH010000004.1_46	-	dsrC_tusE	-	1.3e-43	144.9	0.0	1.4e-43	144.7	0.0	1.0	1	0	0	1	1	1	1	-
GCA_902513015.1_AG_319_I0_CABXLH010000004.1_40	-	dsrE_protein.alignment	-	2.8e-54	179.1	0.1	3.1e-54	178.9	0.1	1.0	1	0	0	1	1	1	1	-
GCA_902513015.1_AG_319_I0_CABXLH010000004.1_39	-	dsrF_protein.alignment	-	2.1e-58	192.7	1.1	2.4e-58	192.5	1.1	1.0	1	0	0	1	1	1	1	-
GCA_902513015.1_AG_319_I0_CABXLH010000004.1_38	-	dsrH_protein.alignment	-	1.4e-36	121.7	0.0	1.6e-36	121.6	0.0	1.0	1	0	0	1	1	1	1	-
GCA_902513015.1_AG_319_I0_CABXLH010000004.1_33	-	dsrJ_protein.alignment	-	1.2e-41	138.9	1.2	1.6e-41	138.5	1.2	1.1	1	0	0	1	1	1	1	-
GCA_902513015.1_AG_319_I0_CABXLH010000004.1_34	-	dsrK	-	1.6e-275	911.3	0.0	2.2e-275	910.9	0.0	1.0	1	0	0	1	1	1	1	-
GCA_902513015.1_AG_319_I0_CABXLH010000004.1_43	-	DsrL	-	4.3e-232	768.4	7.6	4.7e-232	768.2	7.6	1.0	1	0	0	1	1	1	1	-
GCA_902513015.1_AG_319_I0_CABXLH010000004.1_35	-	dsrM_protein.alignment	-	2.6e-130	430.7	6.8	3.2e-130	430.5	6.8	1.1	1	0	0	1	1	1	1	-
GCA_902513015.1_AG_319_I0_CABXLH010000004.1_32	-	dsrO_protein.alignment	-	2.8e-111	367.9	6.2	3.2e-111	367.7	6.2	1.0	1	0	0	1	1	1	1	-
GCA_902513015.1_AG_319_I0_CABXLH010000004.1_31	-	dsrP_protein.alignment	-	2.4e-157	520.8	28.6	2.7e-157	520.6	28.6	1.0	1	0	0	1	1	1	1	-
GCA_902513015.1_AG_319_I0_CABXLH010000004.1_36	-	dsrT_protein.alignment	-	1.3e-42	142.5	3.4	1.4e-42	142.3	3.4	1.0	1	0	0	1	1	1	1	-
