## Supplemental File 13 for "SAR324 and related lineages are associated with the evolutionary history and origins of dsr-mediated sulfur oxidation": GCA_902513935.1_cleaned_dsr.cleaned.tsv

target_name	target_accession	query_name	query_accession	full_E-value	full_score	full_bias	dom_E-value	dom_score	dom_bias	exp	reg	clu	ov	env	dom	rep	inc	description
GCA_902513935.1_AG_319_M0_CABXOR010000006.1_18	-	dsrA	-	2.8e-172	569.5	0.4	3.1e-172	569.3	0.4	1.0	1	0	0	1	1	1	1	-
GCA_902513935.1_AG_319_M0_CABXOR010000006.1_19	-	dsrB	-	1.2e-162	537.3	0.6	1.4e-162	537.0	0.6	1.0	1	0	0	1	1	1	1	-
GCA_902513935.1_AG_319_M0_CABXOR010000006.1_17	-	dsrC_tusE	-	9.7e-44	145.0	0.0	1.1e-43	144.9	0.0	1.0	1	0	0	1	1	1	1	-
GCA_902513935.1_AG_319_M0_CABXOR010000006.1_23	-	dsrE_protein.alignment	-	8.3e-53	174.1	0.0	9.2e-53	173.9	0.0	1.0	1	0	0	1	1	1	1	-
GCA_902513935.1_AG_319_M0_CABXOR010000006.1_24	-	dsrF_protein.alignment	-	2.9e-57	188.8	2.8	3.2e-57	188.6	2.8	1.0	1	0	0	1	1	1	1	-
GCA_902513935.1_AG_319_M0_CABXOR010000006.1_25	-	dsrH_protein.alignment	-	2e-36	121.0	0.0	2.2e-36	120.9	0.0	1.0	1	0	0	1	1	1	1	-
GCA_902513935.1_AG_319_M0_CABXOR010000006.1_31	-	dsrJ_protein.alignment	-	2.4e-42	140.9	0.7	3e-42	140.6	0.7	1.1	1	0	0	1	1	1	1	-
GCA_902513935.1_AG_319_M0_CABXOR010000006.1_30	-	dsrK	-	6.3e-272	899.2	0.0	8.3e-272	898.8	0.0	1.0	1	0	0	1	1	1	1	-
GCA_902513935.1_AG_319_M0_CABXOR010000006.1_20	-	DsrL	-	3.3e-233	771.8	3.9	4.1e-233	771.5	3.9	1.0	1	0	0	1	1	1	1	-
GCA_902513935.1_AG_319_M0_CABXOR010000006.1_29	-	dsrM_protein.alignment	-	3.1e-129	426.9	8.3	3.9e-129	426.6	8.3	1.0	1	0	0	1	1	1	1	-
GCA_902513935.1_AG_319_M0_CABXOR010000006.1_32	-	dsrO_protein.alignment	-	6.6e-113	373.0	7.5	7.3e-113	372.8	7.5	1.0	1	0	0	1	1	1	1	-
GCA_902513935.1_AG_319_M0_CABXOR010000006.1_33	-	dsrP_protein.alignment	-	8.2e-159	525.4	28.4	9.1e-159	525.2	28.4	1.0	1	0	0	1	1	1	1	-
GCA_902513935.1_AG_319_M0_CABXOR010000006.1_28	-	dsrT_protein.alignment	-	1.8e-41	138.5	0.4	1.9e-41	138.4	0.4	1.0	1	0	0	1	1	1	1	-
